# Genomic signatures of the unjamming transition in compressed human bronchial epithelial cells

**DOI:** 10.1101/2020.09.01.277962

**Authors:** Margherita De Marzio, Ayşe Kılıç, Enrico Maiorino, Jennifer Mitchel, Maureen McGill, Robert Chase, Jeffrey J. Fredberg, Jin-Ah Park, Kimberly Glass, Scott T. Weiss

## Abstract

Epithelial tissue has the capacity to switch from a collective phase that is quiescent, solidlike and non-migratory to one that is dynamic, fluid-like and migratory. In certain physiological and pathophysiological contexts this phenotypic switch has been attributed not to the well-known epithelial-to-mesenchymal transition, EMT, but rather to the recently discovered unjamming transition, UJT. UJT has been characterized thus far mainly at functional and morphological levels whereas underlying genome-wide molecular events remain largely unexplored. Using primary human bronchial epithelial cells and one well-defined trigger of UJT –mechanical compression– here we combine temporal RNA-Seq data and Protein-Protein Interaction networks to provide the first genome-wide analysis of UJT. Our results show that compression induces a multiphasic transcriptional response characterized by an early activation of genes regulating the membrane and actomyosin structure, and a delayed activation of genes regulating the extracellular matrix and cellmatrix interactions. This biphasic response is mediated by a cascade of signaling processes that promotes actin polymerization through the recruitment of integrin-ECM adhesive complexes and promotes increased cellular motility through activation of AP-1 transcription factors via ERK and JNK pathways. These findings, taken together, show that the UJT program is not the result of any single signaling pathway but rather comprises a coordinated interplay of downstream pathways including development, fate selection, energy metabolism, cytoskeletal reorganization, and adhesive interaction with extracellular matrix.
