## Supplemental Table 1 for "Genomic signatures of the unjamming transition in compressed human bronchial epithelial cells"

#### DE genes at 3 hour time point
ENSG	log2FoldChange	padj	Gene Symbol
ENSG00000248713	6.93490403715	3.52235720653e-26	C4orf54
ENSG00000163017	5.85713361798	3.36072984949e-08	ACTG2
ENSG00000170454	5.84106098652	9.95446985412e-15	KRT75
ENSG00000143632	5.68196573117	1.22240066339e-07	ACTA1
ENSG00000127129	5.32968644273	1.30740753263e-124	EDN2
ENSG00000146592	4.69117080251	3.38509279441e-39	CREB5
ENSG00000254510	4.59387305697	0.000410309757752
ENSG00000162344	4.22579590881	5.95542265923e-06	FGF19
ENSG00000130176	4.12381953646	2.00664502417e-09	CNN1
ENSG00000257500	4.07405966371	8.17593828426e-07
ENSG00000187479	3.87633446395	2.32115647323e-09	C11orf96
ENSG00000134668	3.45963066778	2.2297600914e-20	SPOCD1
ENSG00000244953	3.29701086019	0.0387765596764
ENSG00000277734	2.99044055169	4.04864541062e-10	TRAC
ENSG00000187068	2.96864724297	3.11293536811e-05	C3orf70
ENSG00000169991	2.94399867583	8.15777662489e-122	IFFO2
ENSG00000163431	2.92055085697	0.0028813972117	LMOD1
ENSG00000254545	2.71293661053	1.15136838842e-08
ENSG00000204131	2.71212438614	2.22330785569e-09	NHSL2
ENSG00000197261	2.70803179559	3.8100317931e-25	C6orf141
ENSG00000108551	2.68877431661	5.01985680034e-12	RASD1
ENSG00000116285	2.67129988187	5.76944433647e-48	ERRFI1
ENSG00000136274	2.44229434249	3.29003397747e-06	NACAD
ENSG00000023902	2.40323985908	6.58012097704e-43	PLEKHO1
ENSG00000101335	2.3904114646	5.22402387679e-20	MYL9
ENSG00000162772	2.3803089116	1.27552659781e-49	ATF3
ENSG00000226455	2.31388593507	8.67421812208e-06
ENSG00000148339	2.3074812022	1.07012730811e-71	SLC25A25
ENSG00000164741	2.30649695174	1.64563945418e-13	DLC1
ENSG00000184545	2.29714456043	5.11910273406e-37	DUSP8
ENSG00000154553	2.24871401637	0.0116988030184	PDLIM3
ENSG00000112182	2.24144968988	3.71841528013e-20	BACH2
ENSG00000149591	2.22968086715	1.05523281196e-13	TAGLN
ENSG00000140682	2.18142670254	7.48141613273e-27	TGFB1I1
ENSG00000078401	2.11352418718	5.01985680034e-12	EDN1
ENSG00000157168	2.05327490684	6.60229455685e-13	NRG1
ENSG00000204644	2.02806259459	0.0480797409986	ZFP57
ENSG00000073712	2.00875944123	6.60732966675e-45	FERMT2
ENSG00000124882	2.00659461821	6.15338095619e-05	EREG
ENSG00000138623	2.00372313264	2.45082543093e-13	SEMA7A
ENSG00000170989	1.98810054428	2.48206390017e-09	S1PR1
ENSG00000101255	1.97309589947	3.40829731397e-08	TRIB3
ENSG00000129116	1.90233788859	1.40434867881e-81	PALLD
ENSG00000095585	1.87217255294	1.11004449067e-34	BLNK
ENSG00000139318	1.84471125732	2.1950028688e-13	DUSP6
ENSG00000173334	1.82760093314	5.77579125395e-31	TRIB1
ENSG00000274021	1.81851500022	3.21843777877e-10
ENSG00000259207	1.81042332925	0.00224507077464	ITGB3
ENSG00000113739	1.7684474443	0.000878650558701	STC2
ENSG00000177606	1.73241781793	1.57916937419e-34	JUN
ENSG00000137193	1.701703612	1.62814548975e-22	PIM1
ENSG00000177614	1.69271494567	9.10319473532e-09	PGBD5
ENSG00000244405	1.68035994072	0.000925327750188	ETV5
ENSG00000041982	1.67706854136	6.08609858097e-07	TNC
ENSG00000171522	1.67297368891	1.01331096914e-26	PTGER4
ENSG00000137672	1.65490882581	2.05091616632e-17	TRPC6
ENSG00000254332	1.65431005462	0.00162644504639
ENSG00000108839	1.63908446634	3.9177771665e-07	ALOX12
ENSG00000279198	1.63815593735	6.54718591401e-29
ENSG00000165868	1.62552986903	8.64275932939e-08	HSPA12A
ENSG00000279407	1.6019830793	0.00297713503338
ENSG00000133048	1.59355661139	4.46878126355e-08	CHI3L1
ENSG00000229417	1.59107089888	2.48123825315e-05	NPM1P25
ENSG00000117228	1.58777014295	1.3051611877e-27	GBP1
ENSG00000111696	1.58537202303	2.53751046449e-22	NT5DC3
ENSG00000117525	1.58224291899	1.96553126796e-11	F3
ENSG00000139211	1.58109218719	3.11762735703e-11	AMIGO2
ENSG00000178726	1.56996280885	1.97102286383e-15	THBD
ENSG00000118263	1.56991455396	3.72246184573e-13	KLF7
ENSG00000115641	1.56186103015	5.15799601139e-24	FHL2
ENSG00000211455	1.55459275996	6.84546804223e-42	STK38L
ENSG00000112658	1.55038866021	1.77619939134e-48	SRF
ENSG00000168386	1.54947487144	2.7408747878e-08	FILIP1L
ENSG00000003137	1.53139206791	0.0203726428273	CYP26B1
ENSG00000103723	1.52667564372	0.00555841836189	AP3B2
ENSG00000128165	1.52000728309	3.33709021718e-05	ADM2
ENSG00000113070	1.50046543509	0.00292887897797	HBEGF
ENSG00000067082	1.49470801872	6.77673548024e-20	KLF6
ENSG00000111912	1.49461882301	4.71296574461e-14	NCOA7
ENSG00000167460	1.48421169224	1.27249185512e-26	TPM4
ENSG00000250033	1.47018819941	1.24784213654e-05	SLC7A11-AS1
ENSG00000138678	1.46908707448	0.000317995717003	GPAT3
ENSG00000100292	1.46280876433	5.43036995735e-12	HMOX1
ENSG00000011422	1.45834002417	1.33113855814e-08	PLAUR
ENSG00000128965	1.44860859903	0.00854107476339	CHAC1
ENSG00000128422	1.43361203659	5.01985680034e-12	KRT17
ENSG00000175264	1.42421242407	0.0164164684341	CHST1
ENSG00000272341	1.42072455749	2.18089312953e-05
ENSG00000151914	1.41611870174	1.13294879518e-13	DST
ENSG00000151012	1.41501734872	5.61813916075e-05	SLC7A11
ENSG00000242732	1.41117388237	0.00017440235287	RTL5
ENSG00000125740	1.40250284641	4.22266116411e-05	FOSB
ENSG00000247925	1.38664243812	2.79703767814e-05
ENSG00000111859	1.36896214938	3.58776752517e-14	NEDD9
ENSG00000198369	1.36523100847	1.05245941026e-17	SPRED2
ENSG00000175592	1.36372932229	0.000376847136093	FOSL1
ENSG00000172818	1.35543641256	2.99125349623e-16	OVOL1
ENSG00000277346	1.34113731777	0.00114245153679
ENSG00000255404	1.31927558358	8.50802045148e-10
ENSG00000196923	1.31829347366	3.09935855003e-09	PDLIM7
ENSG00000139289	1.30838768761	1.90076423184e-06	PHLDA1
ENSG00000175197	1.29725625978	3.56839043617e-09	DDIT3
ENSG00000180730	1.29012722428	1.46456466259e-06	SHISA2
ENSG00000132688	1.28382358121	0.0383680618922	NES
ENSG00000257453	1.27922964753	2.33591328588e-06
ENSG00000172738	1.27564470577	5.85940335704e-08	TMEM217
ENSG00000179388	1.26352798273	0.00323251967983	EGR3
ENSG00000170345	1.26003732808	3.74336282156e-11	FOS
ENSG00000141682	1.25878560496	3.95703018241e-12	PMAIP1
ENSG00000022267	1.25788149243	7.14515163364e-08	FHL1
ENSG00000136167	1.25785163887	0.000105553639757	LCP1
ENSG00000179820	1.25569637457	9.49774344731e-12	MYADM
ENSG00000264324	1.24702963038	7.8879853078e-15
ENSG00000144730	1.24383036196	2.83829092053e-10	IL17RD
ENSG00000035403	1.23989147803	6.98902275784e-11	VCL
ENSG00000232220	1.23835145291	1.72482568342e-10
ENSG00000147065	1.23322462593	5.31545886226e-07	MSN
ENSG00000198535	1.23146838109	0.0318525525568	C2CD4A
ENSG00000100234	1.23145972112	0.000645535653468	TIMP3
ENSG00000065911	1.22300301146	7.54271668848e-20	MTHFD2
ENSG00000074590	1.21892408074	1.40635220244e-11	NUAK1
ENSG00000130513	1.20668800652	2.85514399501e-05	GDF15
ENSG00000146267	1.20516036916	1.83092452561e-11	FAXC
ENSG00000059728	1.20018062692	2.99600258342e-10	MXD1
ENSG00000170537	1.19723118498	6.23130751162e-05	TMC7
ENSG00000143367	1.17952310022	3.49161363286e-11	TUFT1
ENSG00000185436	1.15288734692	1.98511536534e-07	IFNLR1
ENSG00000163110	1.14917244987	3.3942808169e-10	PDLIM5
ENSG00000164543	1.1408540244	8.81813766106e-21	STK17A
ENSG00000280206	1.13185121125	0.00130561758691
ENSG00000100345	1.13156664105	2.08554481918e-07	MYH9
ENSG00000006652	1.13049507466	2.87421337913e-17	IFRD1
ENSG00000149798	1.12866950067	0.000176127048956	CDC42EP2
ENSG00000103044	1.1285079284	4.41162643979e-07	HAS3
ENSG00000166483	1.12809351048	4.67835142659e-13	WEE1
ENSG00000104689	1.12694520969	5.6215772289e-08	TNFRSF10A
ENSG00000106089	1.12550322612	0.000332124698592	STX1A
ENSG00000159176	1.12415219322	1.85050422283e-09	CSRP1
ENSG00000074410	1.11863084513	0.000322031121768	CA12
ENSG00000112208	1.11459029517	4.83294603188e-17	BAG2
ENSG00000162458	1.10688282612	6.59806517973e-10	FBLIM1
ENSG00000179361	1.0935665385	0.000321222674067	ARID3B
ENSG00000148926	1.08861952924	0.000342980061128	ADM
ENSG00000136158	1.08724479605	0.00233997721222	SPRY2
ENSG00000167657	1.08459378811	9.42013358725e-09	DAPK3
ENSG00000153294	1.07677785493	0.00404896424143	ADGRF4
ENSG00000166068	1.07386275862	4.71238026442e-07	SPRED1
ENSG00000196182	1.06671482474	1.21713830406e-09	STK40
ENSG00000143878	1.06228182879	0.000490554197487	RHOB
ENSG00000112210	1.05678422017	2.21677733487e-12	RAB23
ENSG00000123094	1.04635682725	0.000302698868578	RASSF8
ENSG00000112773	1.04551391672	3.63455211269e-05	TENT5A
ENSG00000234771	1.04442996729	0.00135030839541	SLC25A25-AS1
ENSG00000196843	1.00880495605	4.10703764002e-05	ARID5A
ENSG00000184009	1.00172747281	0.000105854509048	ACTG1
ENSG00000145777	0.990677800064	0.00404896424143	TSLP
ENSG00000130766	0.990563283984	0.00041393596806	SESN2
ENSG00000177283	0.986828345659	0.00273572881102	FZD8
ENSG00000181649	0.984808566763	0.0491738383563	PHLDA2
ENSG00000146112	0.984630142639	0.00011696814676	PPP1R18
ENSG00000137331	0.978883816496	0.00156891904743	IER3
ENSG00000248019	0.97569976323	0.000375297860559	FAM13A-AS1
ENSG00000165434	0.975232484764	0.000882251673789	PGM2L1
ENSG00000127947	0.9694508832	1.36252012873e-09	PTPN12
ENSG00000272273	0.967902687749	0.032284931182	IER3-AS1
ENSG00000144824	0.96551070742	0.0184642765142	PHLDB2
ENSG00000149218	0.964765493506	5.61813916075e-05	ENDOD1
ENSG00000159840	0.955978624764	0.00607246263452	ZYX
ENSG00000141582	0.95396556746	3.95473167307e-05	CBX4
ENSG00000173846	0.949742120758	0.046528677598	PLK3
ENSG00000068028	0.94690654949	5.94317359346e-05	RASSF1
ENSG00000155903	0.945999224044	0.00163105207448	RASA2
ENSG00000128016	0.942876476607	0.000335078489233	ZFP36
ENSG00000169504	0.940214278501	0.00011297268611	CLIC4
ENSG00000173530	0.939729764017	0.000319550636855	TNFRSF10D
ENSG00000138640	0.936510286614	0.00049506095519	FAM13A
ENSG00000139278	0.910880919617	3.92948561738e-06	GLIPR1
ENSG00000127666	0.909813046889	3.58886236612e-06	TICAM1
ENSG00000150991	0.904343280417	2.4372797981e-22	UBC
ENSG00000137460	0.899395408725	0.00973407444532	FHDC1
ENSG00000164284	0.879156365748	0.000292729002027	GRPEL2
ENSG00000117758	0.87702273493	1.03405740555e-11	STX12
ENSG00000120899	0.859398073475	0.0136358413995	PTK2B
ENSG00000197063	0.857489772596	3.58024159011e-06	MAFG
ENSG00000008513	0.852781167771	0.000659110810688	ST3GAL1
ENSG00000068971	0.845235186875	0.0111530021609	PPP2R5B
ENSG00000176624	0.831982780325	7.42867998517e-06	MEX3C
ENSG00000157483	0.825680948885	0.00113328379818	MYO1E
ENSG00000079385	0.823865705533	0.0396111914637	CEACAM1
ENSG00000153179	0.818601827933	1.76862963151e-06	RASSF3
ENSG00000026103	0.798551716076	0.00756670924775	FAS
ENSG00000102024	0.791478429562	0.000400474894813	PLS3
ENSG00000153714	0.789927612255	0.0188916856288	LURAP1L
ENSG00000103966	0.782067945961	0.00998066363116	EHD4
ENSG00000128602	-0.815676891584	0.0044354141453	SMO
ENSG00000134215	-0.832623617346	0.0233062113794	VAV3
ENSG00000029993	-0.83340830322	0.00472285786836	HMGB3
ENSG00000182749	-0.843812943388	0.00715612946675	PAQR7
ENSG00000224814	-0.84518469626	0.0070874526169
ENSG00000104081	-0.846810925172	2.79703767814e-05	BMF
ENSG00000264230	-0.872892159499	0.0097759821091	ANXA8L1
ENSG00000146674	-0.903973601463	0.000383030883196	IGFBP3
ENSG00000183840	-0.906858302261	0.00146261643776	GPR39
ENSG00000156804	-0.926764236601	0.000422020961555	FBXO32
ENSG00000265190	-0.931449229539	5.18514042809e-07	ANXA8
ENSG00000186081	-0.953000519714	3.28865485685e-05	KRT5
ENSG00000280827	-0.964617674469	9.26995456785e-06
ENSG00000105974	-0.97381614337	3.09232500141e-06	CAV1
ENSG00000151468	-0.986595385213	0.00135030839541	CCDC3
ENSG00000064300	-0.988375110511	0.000194165722109	NGFR
ENSG00000198885	-1.02313667859	0.00668813158746	ITPRIPL1
ENSG00000178919	-1.03215821064	0.00198750164661	FOXE1
ENSG00000169860	-1.04292237049	0.00246159666786	P2RY1
ENSG00000182175	-1.04901779315	6.3834861192e-06	RGMA
ENSG00000197461	-1.07004505308	6.70610029654e-06	PDGFA
ENSG00000101144	-1.09461271125	8.64769242506e-09	BMP7
ENSG00000150551	-1.10049776966	1.15136838842e-08	LYPD1
ENSG00000169184	-1.13384937565	0.0467372625796	MN1
ENSG00000256469	-1.14318395691	0.00607246263452
ENSG00000271795	-1.14482715151	8.88943968908e-06
ENSG00000019549	-1.14958062538	6.49332611467e-05	SNAI2
ENSG00000079215	-1.16554644693	1.09912580145e-06	SLC1A3
ENSG00000256812	-1.16664300018	0.00767343781141	CAPNS2
ENSG00000161896	-1.16876096881	0.00756670924775	IP6K3
ENSG00000154342	-1.20824581668	0.00162644504639	WNT3A
ENSG00000227051	-1.23968207123	5.00681146952e-07	C14orf132
ENSG00000113361	-1.29261847396	0.000127994143388	CDH6
ENSG00000136205	-1.2968978349	3.98161100588e-27	TNS3
ENSG00000152661	-1.31225961333	9.8621984455e-07	GJA1
ENSG00000162493	-1.33387300429	8.60309723652e-10	PDPN
ENSG00000204682	-1.36314719931	0.00929565842448	MIR1915HG
ENSG00000213963	-1.37989784934	0.000113273336697
ENSG00000276850	-1.39698810329	4.07487021051e-16
ENSG00000166265	-1.40325548961	2.97027084003e-05	CYYR1
ENSG00000273760	-1.41048892127	1.60776141602e-10
ENSG00000066382	-1.4215274879	2.25210715366e-07	MPPED2
ENSG00000108852	-1.43350358797	1.85735426625e-06	MPP2
ENSG00000129993	-1.44695822722	5.96697142139e-05	CBFA2T3
ENSG00000250685	-1.44932746064	0.00162644504639
ENSG00000144476	-1.47742839491	3.69662034692e-22	ACKR3
ENSG00000127152	-1.47875665564	2.0884235073e-13	BCL11B
ENSG00000145335	-1.48741207875	1.60776141602e-10	SNCA
ENSG00000196159	-1.49016553901	0.000317067764293	FAT4
ENSG00000153822	-1.49176970358	5.05931612026e-08	KCNJ16
ENSG00000141622	-1.50251850136	1.46514978403e-09	RNF165
ENSG00000180739	-1.52539829155	6.51156218384e-13	S1PR5
ENSG00000158246	-1.5305127601	2.44137758821e-10	TENT5B
ENSG00000106852	-1.53247119649	7.52481608883e-14	LHX6
ENSG00000129474	-1.61345797596	4.41239491278e-66	AJUBA
ENSG00000230928	-1.61841440385	8.59085200397e-39
ENSG00000092295	-1.62330714706	8.49003102358e-15	TGM1
ENSG00000176971	-1.64276536117	9.61438927541e-17	FIBIN
ENSG00000138131	-1.64343978419	2.43014653776e-42	LOXL4
ENSG00000137872	-1.64577286975	2.79719233578e-10	SEMA6D
ENSG00000184916	-1.66483203808	8.97954259883e-44	JAG2
ENSG00000121690	-1.66571407473	0.00273572881102	DEPDC7
ENSG00000235888	-1.68136334336	0.00776426603459
ENSG00000182040	-1.69263629571	2.28601226711e-10	USH1G
ENSG00000169515	-1.69522102245	2.22330785569e-09	CCDC8
ENSG00000155254	-1.7062615056	1.27849834593e-22	MARVELD1
ENSG00000154856	-1.7073744365	0.00106234022617	APCDD1
ENSG00000140955	-1.77014251156	3.62284530393e-06	ADAD2
ENSG00000189184	-1.77511566979	0.0195913561982	PCDH18
ENSG00000183734	-1.834020024	8.62630276923e-08	ASCL2
ENSG00000162552	-1.88383381215	4.74437113465e-47	WNT4
ENSG00000276600	-1.91832826804	7.747956822e-37	RAB7B
ENSG00000178597	-1.94113886595	4.57846077352e-08	PSAPL1
ENSG00000061337	-1.95516966759	0.000411977956782	LZTS1
ENSG00000260581	-2.00607692777	0.0255768599414
ENSG00000130829	-2.08416951634	6.75842215329e-11	DUSP9
ENSG00000180447	-2.10579551689	1.37109444487e-42	GAS1
ENSG00000013297	-2.13163476457	0.000420699542098	CLDN11
ENSG00000168490	-2.26873003887	4.38818613427e-52	PHYHIP
ENSG00000171462	-2.29535565112	1.61083464897e-45	DLK2
ENSG00000109101	-2.30269094828	5.76555089522e-08	FOXN1
ENSG00000128805	-2.58932281249	6.40749611903e-20	ARHGAP22
ENSG00000135925	-2.65879045897	6.5471447226e-133	WNT10A
ENSG00000198719	-2.68401837866	6.94036330591e-115	DLL1
ENSG00000164488	-2.7445225661	0.000102866204085	DACT2
ENSG00000106003	-2.95531748156	1.67265685427e-101	LFNG
ENSG00000214546	-3.65658063531	0.0458334569971
ENSG00000135960	-3.6863707914	1.30524353714e-12	EDAR
ENSG00000265763	-4.02345718976	1.15590276792e-108	ZNF488
