## Supplemental Table 2 for "Genomic signatures of the unjamming transition in compressed human bronchial epithelial cells"

#### DE genes at 24 hour time point
ENSG	log2FoldChange	padj	Gene Symbol
ENSG00000139292	4.42552181681	4.35647931876e-27	LGR5
ENSG00000130176	3.9044042702	3.79089563644e-12	CNN1
ENSG00000170454	3.82036479605	0.00948792533616	KRT75
ENSG00000163431	3.79354868366	0.000598568009743	LMOD1
ENSG00000103546	3.66154719836	6.2437963239e-05	SLC6A2
ENSG00000223749	3.6333927469	1.98397746024e-05	MIR503HG
ENSG00000231638	3.60511189491	8.89343048284e-08	LUARIS
ENSG00000149591	3.58065906197	3.63332631725e-47	TAGLN
ENSG00000186831	3.49063524275	0.0490860630274	KRT17P2
ENSG00000258602	3.44882300823	0.0193540785498	LINC01629
ENSG00000104722	3.36325222214	0.0207841840165	NEFM
ENSG00000173077	3.30799976102	5.28216026164e-11	DELEC1
ENSG00000101335	3.23210934545	1.28742965743e-43	MYL9
ENSG00000146592	3.10645206194	8.46298549314e-10	CREB5
ENSG00000162614	3.04234826775	2.88680769517e-19	NEXN
ENSG00000228216	2.97477097125	0.000930779146354
ENSG00000257761	2.95268030619	0.00888773325273
ENSG00000181790	2.91742536882	0.00252527444077	ADGRB1
ENSG00000141639	2.81737224911	5.23504970883e-06	MAPK4
ENSG00000168386	2.80808323198	2.78849128619e-52	FILIP1L
ENSG00000230479	2.7809261124	3.44858937345e-05
ENSG00000148677	2.71168210997	1.11943462294e-05	ANKRD1
ENSG00000149090	2.64828906598	4.39405126828e-30	PAMR1
ENSG00000204131	2.64815621686	5.31912820779e-08	NHSL2
ENSG00000128422	2.64811072518	1.05374337232e-73	KRT17
ENSG00000254842	2.6445592343	0.000804609675453	LINC02551
ENSG00000144406	2.60308746571	1.56570812001e-14	UNC80
ENSG00000139211	2.59746616504	1.1390619224e-49	AMIGO2
ENSG00000105664	2.527799745	3.7114446844e-16	COMP
ENSG00000233818	2.51311354727	0.000863066652943
ENSG00000134871	2.46998488812	2.53455172004e-11	COL4A2
ENSG00000232814	2.43795209157	5.72557961292e-07	COL4A2-AS1
ENSG00000188293	2.43262293358	0.000198061791557	IGFL1
ENSG00000081052	2.41043490139	9.3728007274e-21	COL4A4
ENSG00000260604	2.39966734011	9.34284930472e-18
ENSG00000187498	2.37942246369	2.12092855483e-06	COL4A1
ENSG00000259207	2.33372678027	1.15779325523e-06	ITGB3
ENSG00000132965	2.31566924791	0.0466291834207	ALOX5AP
ENSG00000175874	2.28089134455	2.44311044208e-06	CREG2
ENSG00000174099	2.27318617739	4.65314656246e-21	MSRB3
ENSG00000101670	2.26649323827	2.95230779601e-19	LIPG
ENSG00000224821	2.2521918801	0.022099164418	COL4A2-AS2
ENSG00000225783	2.24245440275	1.67057112148e-06	MIAT
ENSG00000142583	2.23705710833	0.000144271411639	SLC2A5
ENSG00000140416	2.23550814008	1.00813071094e-29	TPM1
ENSG00000269745	2.23462963439	0.0194099363358
ENSG00000254545	2.23461813338	0.0312591917094
ENSG00000019186	2.19952286176	1.86182591697e-09	CYP24A1
ENSG00000178363	2.1611191015	1.53999602876e-16	CALML3
ENSG00000259627	2.14571195548	2.37556061675e-23
ENSG00000182752	2.11829825741	0.0274684315618	PAPPA
ENSG00000177494	2.11827985259	3.29820993994e-08	ZBED2
ENSG00000086991	2.10423374574	0.000501350529484	NOX4
ENSG00000100097	2.10179776027	3.66535546336e-29	LGALS1
ENSG00000256462	2.06106391201	1.67847300055e-15
ENSG00000179715	2.05405371754	1.89471322502e-16	PCED1B
ENSG00000168542	2.04691679886	1.1814812668e-08	COL3A1
ENSG00000185070	2.04361258452	1.01000504066e-07	FLRT2
ENSG00000124225	2.01730338256	7.28551667432e-47	PMEPA1
ENSG00000140682	1.98544745686	1.79171480233e-19	TGFB1I1
ENSG00000120457	1.97042230636	8.55554361998e-32	KCNJ5
ENSG00000164692	1.96074486578	0.00363353761751	COL1A2
ENSG00000134668	1.95444462952	0.0011620908384	SPOCD1
ENSG00000041982	1.93757240117	8.42926833919e-11	TNC
ENSG00000137801	1.90431198244	5.39507132907e-11	THBS1
ENSG00000169184	1.87953471821	8.51710560532e-20	MN1
ENSG00000259279	1.86114820968	1.0267080899e-08
ENSG00000196923	1.86038644051	1.66824891099e-28	PDLIM7
ENSG00000131016	1.86033606597	2.13885099763e-07	AKAP12
ENSG00000070404	1.84564362581	1.18555471337e-25	FSTL3
ENSG00000278621	1.8394224727	3.02072019991e-09
ENSG00000076706	1.83055052658	1.29149568084e-13	MCAM
ENSG00000278709	1.82762702423	5.84796667607e-12	NKILA
ENSG00000113361	1.81993908453	3.8522654912e-15	CDH6
ENSG00000169302	1.80999293446	1.26955746425e-11	STK32A
ENSG00000254138	1.7929640564	1.05155070013e-07
ENSG00000087494	1.75263440296	7.70246336495e-20	PTHLH
ENSG00000078018	1.7415308837	3.57973079747e-38	MAP2
ENSG00000148848	1.73233144145	0.000847302894991	ADAM12
ENSG00000087245	1.71201753595	3.73471694077e-19	MMP2
ENSG00000169515	1.69767735669	5.5930247171e-20	CCDC8
ENSG00000173546	1.69430245938	1.49183424347e-11	CSPG4
ENSG00000105088	1.68510430836	5.5930247171e-20	OLFM2
ENSG00000267287	1.66759156383	8.99576310417e-09
ENSG00000134363	1.65796342677	2.11190403855e-07	FST
ENSG00000128045	1.6558817039	0.0249897397471	RASL11B
ENSG00000170537	1.63687827944	1.03945130919e-13	TMC7
ENSG00000229544	1.62519691333	8.68911607335e-15	NKX1-2
ENSG00000115718	1.62108491522	6.48405693592e-07	PROC
ENSG00000271434	1.60647297601	3.85836767888e-08
ENSG00000095752	1.60632528019	2.56267555184e-05	IL11
ENSG00000165553	1.59580792692	0.000928041737425	NGB
ENSG00000026025	1.58731980518	0.000243769559776	VIM
ENSG00000127824	1.58350861356	2.83750111027e-33	TUBA4A
ENSG00000113657	1.57201296908	5.24206243417e-22	DPYSL3
ENSG00000108821	1.5574546975	2.46117600083e-14	COL1A1
ENSG00000213694	1.55732231596	4.0885718068e-12	S1PR3
ENSG00000205488	1.55528952526	0.0132283989791	CALML3-AS1
ENSG00000176692	1.54103134763	4.61308570102e-08	FOXC2
ENSG00000112182	1.54089834549	0.000397700326909	BACH2
ENSG00000122786	1.5258978069	1.19499383788e-20	CALD1
ENSG00000115221	1.525675444	3.16552566746e-16	ITGB6
ENSG00000113140	1.50886500191	1.53999602876e-16	SPARC
ENSG00000140931	1.4949079468	2.47201831459e-10	CMTM3
ENSG00000138944	1.49426788937	0.0163035119093	SHISAL1
ENSG00000111859	1.46704410996	2.60940617986e-18	NEDD9
ENSG00000243137	1.46379521229	0.000176751889628	PSG4
ENSG00000260892	1.46262212179	0.0125831559227
ENSG00000134013	1.46011225183	1.67240257622e-06	LOXL2
ENSG00000234961	1.43567647053	0.00224935195053
ENSG00000142910	1.41313956635	1.78307768087e-13	TINAGL1
ENSG00000257042	1.41262562483	1.29149568084e-13
ENSG00000154764	1.39202031104	3.79432799057e-05	WNT7A
ENSG00000145040	1.38349297064	0.0182440315791	UCN2
ENSG00000196924	1.38165271105	1.76992322308e-10	FLNA
ENSG00000204262	1.37990521555	4.50527781917e-12	COL5A2
ENSG00000247925	1.36852823072	1.39450542273e-05
ENSG00000229124	1.3516507487	2.52505637849e-05	VIM-AS1
ENSG00000142871	1.33597927736	6.75193014517e-11	CCN1
ENSG00000078401	1.32744976223	0.0373707374865	EDN1
ENSG00000272168	1.28328328582	0.0239696041677	CASC15
ENSG00000074590	1.27937303616	4.16224305523e-14	NUAK1
ENSG00000272273	1.27723249169	1.27991623579e-08	IER3-AS1
ENSG00000147883	1.27560362841	2.7837177664e-26	CDKN2B
ENSG00000166106	1.27421181179	1.29213305371e-07	ADAMTS15
ENSG00000166670	1.26994197137	0.0423987976887	MMP10
ENSG00000154734	1.25884530333	0.00493550041388	ADAMTS1
ENSG00000075618	1.25162752172	1.67240257622e-06	FSCN1
ENSG00000232480	1.24462270283	0.0238613731139	TGFB2-AS1
ENSG00000138311	1.24368786494	6.14543967304e-05	ZNF365
ENSG00000147065	1.24004803946	5.55472571993e-07	MSN
ENSG00000135114	1.22566938076	0.00035987268333	OASL
ENSG00000138735	1.21041774762	3.94805605693e-11	PDE5A
ENSG00000177469	1.18849750205	3.70251058634e-11	CAVIN1
ENSG00000204682	1.17870386604	0.00503508070016	MIR1915HG
ENSG00000137331	1.17012441511	2.02962880885e-08	IER3
ENSG00000186847	1.16679949815	1.12200655585e-05	KRT14
ENSG00000119714	1.16612599621	0.00642442552636	GPR68
ENSG00000149557	1.16508068918	0.00831917934364	FEZ1
ENSG00000105711	1.16470688769	0.0490860630274	SCN1B
ENSG00000139318	1.16416907667	0.0407736296967	DUSP6
ENSG00000213626	1.1524127162	3.43515153476e-08	LBH
ENSG00000157240	1.14625908704	7.93017732826e-15	FZD1
ENSG00000160613	1.14344630478	1.09841048191e-06	PCSK7
ENSG00000136603	1.13751308331	1.5327316261e-05	SKIL
ENSG00000275993	1.11718326232	5.78311135213e-10	SIK1B
ENSG00000023902	1.10261297459	0.0232581207774	PLEKHO1
ENSG00000118263	1.09442875342	0.00587843047659	KLF7
ENSG00000176170	1.06557422044	0.0240742835275	SPHK1
ENSG00000006327	1.05216976303	4.3578275064e-05	TNFRSF12A
ENSG00000196754	1.04702949733	2.07219094454e-06	S100A2
ENSG00000129116	1.04695965145	2.79792233961e-09	PALLD
ENSG00000017483	1.04207587509	0.00013261362767	SLC38A5
ENSG00000075461	1.02764030015	0.00948792533616	CACNG4
ENSG00000128849	1.01829859768	1.98397746024e-05	CGNL1
ENSG00000175793	1.01698052744	2.07219094454e-06	SFN
ENSG00000072110	1.00675875162	8.79154879046e-07	ACTN1
ENSG00000118094	0.996506474218	0.0490860630274	TREH
ENSG00000178401	0.988108749028	0.00021532977859	DNAJC22
ENSG00000115641	0.975223054974	0.00333163401155	FHL2
ENSG00000019144	0.962656236846	0.00260137672886	PHLDB1
ENSG00000167460	0.955457242414	0.000617666608417	TPM4
ENSG00000279198	0.948165126737	0.00937954876743
ENSG00000232220	0.934087073376	0.0228089540504
ENSG00000272540	0.930783452775	2.07219094454e-06
ENSG00000196230	0.927594835486	1.34657723122e-06	TUBB
ENSG00000118508	0.914827426143	0.00662181737972	RAB32
ENSG00000109193	0.908731361519	0.0185670450845	SULT1E1
ENSG00000214357	0.907391974139	0.0153872206282	NEURL1B
ENSG00000105928	0.89818490903	0.0445176479633	GSDME
ENSG00000105974	0.87462509662	0.00369558200954	CAV1
ENSG00000197872	-0.894181133025	0.0233605629323	CYRIA
ENSG00000198719	-0.902643254952	0.00501540819239	DLL1
ENSG00000180447	-0.947792689518	0.0394575670542	GAS1
ENSG00000265763	-0.963343381586	0.0104884833518	ZNF488
ENSG00000169860	-0.994990764145	0.0188177784855	P2RY1
ENSG00000156298	-1.01361673125	0.0167742243998	TSPAN7
ENSG00000237975	-1.03124235057	0.0103385771987	FLG-AS1
ENSG00000091986	-1.03363635389	3.77519013341e-06	CCDC80
ENSG00000196218	-1.0714606898	2.88074882464e-06	RYR1
ENSG00000069702	-1.09015283658	0.0016276547891	TGFBR3
ENSG00000108852	-1.12444133137	0.00215353272784	MPP2
ENSG00000079215	-1.132272401	4.48959219808e-06	SLC1A3
ENSG00000016602	-1.18143142749	5.31554213125e-07	CLCA4
ENSG00000249906	-1.19606312855	0.025493412647
ENSG00000229732	-1.20936910331	0.00104214336664
ENSG00000180251	-1.23377691798	3.7382114271e-06	SLC9A4
ENSG00000064300	-1.24343147864	3.67018139193e-13	NGFR
ENSG00000168907	-1.24733571343	0.000712138057307	PLA2G4F
ENSG00000171346	-1.27609273774	2.17893889228e-15	KRT15
ENSG00000171401	-1.28137531473	0.000681116291794	KRT13
ENSG00000108924	-1.35843561167	4.82671763487e-08	HLF
ENSG00000178597	-1.35950773922	0.00600043759019	PSAPL1
ENSG00000143341	-1.49159046419	0.00134986869294	HMCN1
ENSG00000138135	-1.49555330561	8.85986216168e-06	CH25H
ENSG00000106852	-1.49780831669	1.92430260864e-14	LHX6
ENSG00000139304	-1.58656592802	2.44311044208e-06	PTPRQ
ENSG00000178031	-1.70936163678	0.000262823501561	ADAMTSL1
ENSG00000136235	-1.7701981664	1.50377353759e-24	GPNMB
ENSG00000171462	-1.7973915255	2.7837177664e-26	DLK2
ENSG00000168490	-1.83421122267	3.967219081e-32	PHYHIP
ENSG00000167992	-1.84695038153	0.000990609844116	VWCE
ENSG00000275266	-1.89296520652	4.2765058314e-06
ENSG00000140465	-2.00650514756	8.08100007108e-09	CYP1A1
ENSG00000130600	-2.05901250461	2.63588470837e-13	H19
ENSG00000243236	-2.16076501179	0.000127168302967	GSTA9P
ENSG00000095596	-2.16587381882	1.80463230136e-05	CYP26A1
ENSG00000235888	-2.22411808031	1.49588966741e-06
ENSG00000163687	-2.34823753967	0.000198061791557	DNASE1L3
ENSG00000010932	-2.42647599993	0.0066773275376	FMO1
ENSG00000108759	-2.49660436278	0.0213382378423	KRT32
ENSG00000183454	-2.74741160305	2.66769292805e-11	GRIN2A
ENSG00000073067	-3.27979163461	2.63588470837e-13	CYP2W1
