## Supplemental Table 3a for "Genomic signatures of the unjamming transition in compressed human bronchial epithelial cells"

### DE genes in the transient upregulated regime
ENSG	Gene Symbol	<Expr Ctrl>	<Expr 3hrs>	<Expr 24hrs>
ENSG00000136274	NACAD	4.84765893441	17.4862942324	15.5838952132
ENSG00000138678	GPAT3	24.5394169865	72.3840069026	18.3915129452
ENSG00000095585	BLNK	208.640480749	707.834191061	186.994011475
ENSG00000229417	NPM1P25	18.6747760815	52.0041307138	14.9598683043
ENSG00000128016	ZFP36	746.545946286	1450.30207353	754.626521649
ENSG00000100292	HMOX1	555.371864567	1632.00641103	424.308067533
ENSG00000172818	OVOL1	208.157211898	578.715311818	194.97699863
ENSG00000255404		96.9046894567	253.194455642	88.5455674952
ENSG00000175197	DDIT3	216.364323422	567.965435425	183.129686242
ENSG00000101255	TRIB3	114.019564476	549.785769602	88.2833378374
ENSG00000141582	CBX4	389.210452063	793.177198762	358.123629137
ENSG00000130766	SESN2	572.508704767	1217.66752728	529.492317113
ENSG00000113739	STC2	133.604044726	596.25797774	90.1596376912
ENSG00000128965	CHAC1	153.578568075	461.407758419	119.231732409
ENSG00000112773	TENT5A	684.459252442	1551.8360333	519.134615341
ENSG00000148926	ADM	348.948006522	842.756926024	266.214132285
ENSG00000074410	CA12	381.989089594	1007.04102002	249.861926703
ENSG00000250033	SLC7A11-AS1	52.4107056308	189.94407422	25.7468676784
ENSG00000151012	SLC7A11	479.771196924	1730.03220427	244.970322864
ENSG00000234771	SLC25A25-AS1	144.345963665	356.27694364	136.056027875
ENSG00000141682	PMAIP1	380.990579985	938.194975944	390.487130665
ENSG00000065911	MTHFD2	1191.34055908	2868.30265202	1081.37204131
ENSG00000264324		301.879748792	733.707467708	288.056522456
ENSG00000197063	MAFG	786.63040499	1508.43080864	747.02220035
ENSG00000068971	PPP2R5B	330.405462465	633.294823827	334.102112171
ENSG00000197261	C6orf141	20.6744002827	150.734522169	19.3707220755
ENSG00000111696	NT5DC3	93.8295399213	321.760691913	100.624908888
ENSG00000127129	EDN2	29.0859457201	1400.9256325	36.2506043188
ENSG00000022267	FHL1	115.549876338	221.817618918	206.135039408
ENSG00000248713	C4orf54	0.518245881149	110.466960474	1.92359653952
ENSG00000148339	SLC25A25	319.360522764	1564.62952544	368.320796791
ENSG00000117758	STX12	1431.00360509	2625.89850877	1451.20253825
ENSG00000006652	IFRD1	832.947480807	1919.61154061	780.238657414
ENSG00000196182	STK40	686.679201715	1516.87057244	732.2999014
ENSG00000130513	GDF15	1970.80643587	5255.94760887	1692.80912267
ENSG00000124882	EREG	96.6847016726	441.389821123	112.038202798
ENSG00000113070	HBEGF	218.465894072	666.569623719	264.128195167
ENSG00000277734	TRAC	3.96022449407	24.4346262996	4.1164364077
ENSG00000178726	THBD	270.181090328	776.241776034	214.314171813
ENSG00000108839	ALOX12	22.0413594887	65.1702514292	20.1473095698
ENSG00000226455		3.29854050036	23.3343466115	4.82044185336
ENSG00000133048	CHI3L1	104.264832137	395.268341848	68.7641481617
ENSG00000162344	FGF19	0.414566928517	12.5312041023	0.353246183118
ENSG00000163110	PDLIM5	3902.66517667	8865.42042113	4076.25893775
ENSG00000059728	MXD1	595.297254677	1438.85772931	542.871137562
ENSG00000155903	RASA2	285.372642762	585.248265753	256.520924063
ENSG00000153179	RASSF3	519.599242422	953.298266308	485.659433289
ENSG00000164284	GRPEL2	344.490335508	649.151003705	340.393031522
ENSG00000103966	EHD4	2044.77482121	3885.32982042	1943.88158521
ENSG00000035403	VCL	4063.21786172	10405.4209776	4456.6191344
ENSG00000116285	ERRFI1	720.615892093	5306.14358418	896.046005681
ENSG00000184545	DUSP8	80.8437520534	485.287097265	97.2170122099
ENSG00000157168	NRG1	103.402945082	594.488742835	126.278294356
ENSG00000104689	TNFRSF10A	300.855544931	758.753109236	297.786509041
ENSG00000257500		1.3337169114	20.5600040334	5.36810006233
ENSG00000185436	IFNLR1	140.775001297	325.460645983	173.996166645
ENSG00000145777	TSLP	200.515137351	361.757865333	229.349730124
ENSG00000179388	EGR3	51.3816018569	121.140759547	92.7797845832
ENSG00000153294	ADGRF4	133.72270037	325.71362328	204.643477863
ENSG00000244953		0.407244300682	8.43526740738	0.933793422698
ENSG00000146112	PPP1R18	367.408473579	779.996158768	512.543746953
ENSG00000277346		19.1501611052	48.5916072062	28.2809090319
ENSG00000170989	S1PR1	11.8056142373	43.5563134682	10.981284824
ENSG00000128165	ADM2	66.9176108411	190.335890626	73.4329178726
ENSG00000279407		10.5255204617	35.2080518741	10.1253236348
ENSG00000103723	AP3B2	13.4229218611	32.8233644587	13.0636373366
ENSG00000177614	PGBD5	49.2458552549	176.189148651	37.669065637
ENSG00000079385	CEACAM1	528.967720293	1032.78761898	448.190269341
ENSG00000175264	CHST1	61.589839433	150.433181202	51.8786814743
ENSG00000204644	ZFP57	5.79840624422	17.1963853447	9.72996315228
ENSG00000137672	TRPC6	54.2545805596	207.573981627	36.7924592638
ENSG00000136167	LCP1	57.2377855285	163.975452168	43.4952398849
ENSG00000177283	FZD8	252.678000941	529.252202417	311.12661152
ENSG00000248019	FAM13A-AS1	222.669141734	388.91786385	220.824715099
ENSG00000138640	FAM13A	960.215332697	1620.185189	920.149226956
ENSG00000180730	SHISA2	296.160986668	703.227975835	314.279952792
ENSG00000100234	TIMP3	1383.20561477	3238.24385844	1132.22213753
ENSG00000120899	PTK2B	1093.1739021	1935.96823756	1127.86804226
ENSG00000003137	CYP26B1	52.1965511027	216.946458926	56.4716841449
ENSG00000123094	RASSF8	155.577532964	319.192706132	147.93246587
ENSG00000137460	FHDC1	512.137604833	998.356732784	440.571574027
ENSG00000187068	C3orf70	1.53962519887	12.325266065	2.06738669025
ENSG00000008513	ST3GAL1	1623.96476597	2939.25353414	1792.56088815
ENSG00000144824	PHLDB2	1299.08819119	2528.20063772	1509.3462378
ENSG00000173530	TNFRSF10D	554.024307009	1099.9458181	629.514944676
ENSG00000166068	SPRED1	345.554107562	757.25345665	398.444683252
ENSG00000169504	CLIC4	2120.58552957	4388.70456237	2655.31266806
ENSG00000139289	PHLDA1	509.329621547	1285.76597343	661.96324128
ENSG00000257453		172.070669526	462.727794344	219.559189943
ENSG00000117525	F3	3336.69064933	11476.0192522	4737.26364139
ENSG00000274021		40.9599596837	182.420711935	61.4429916985
ENSG00000244405	ETV5	10.3693407311	35.9466619256	11.8585290425
ENSG00000187479	C11orf96	2.30149339197	45.1199686802	2.92906680369
ENSG00000136158	SPRY2	97.3217562284	228.704144199	112.780737966
ENSG00000280206		31.558707648	74.6143173197	44.772357191
ENSG00000164543	STK17A	884.434078689	1943.95620561	1203.36339566
ENSG00000170345	FOS	269.416351437	653.183217088	440.823523065
ENSG00000106089	STX1A	74.5186192527	189.935566382	97.3350625454
ENSG00000196843	ARID5A	177.718739089	392.502666479	212.936381681
ENSG00000068028	RASSF1	224.581726536	471.542334818	281.303633634
ENSG00000117228	GBP1	562.924002619	1865.12826099	773.611670094
ENSG00000167657	DAPK3	752.185085622	1710.4502626	969.878225422
ENSG00000173846	PLK3	87.5039844576	195.335455604	106.30526585
ENSG00000175592	FOSL1	93.4334702504	338.224785727	115.932124033
ENSG00000181649	PHLDA2	356.868144864	875.127056714	439.885419527
ENSG00000103044	HAS3	1180.19798163	2813.08407098	1650.54798705
ENSG00000149798	CDC42EP2	194.523613893	445.367972369	244.848180194
ENSG00000159176	CSRP1	1053.14551449	2398.36114964	1672.54698691
ENSG00000184009	ACTG1	32622.1467883	73237.4807752	48042.7515727
ENSG00000159840	ZYX	2292.62834273	5264.4568249	3022.85453478
ENSG00000100345	MYH9	16254.0102354	38212.2308523	24215.0522404
ENSG00000179820	MYADM	1197.76366905	3332.80134741	1780.2863981
ENSG00000162458	FBLIM1	1312.30321769	3058.04484069	1892.52234559
ENSG00000177606	JUN	986.07456876	3368.85923474	1723.5263005
ENSG00000138623	SEMA7A	151.549142385	567.429058264	299.715584687
ENSG00000211455	STK38L	962.484022863	2836.59906234	1485.88742161
ENSG00000139278	GLIPR1	569.861628745	1102.38363632	761.530194687
ENSG00000102024	PLS3	3693.7551761	6408.7668333	4886.20093874
ENSG00000137193	PIM1	348.048377088	1058.57619396	506.037079475
ENSG00000149218	ENDOD1	945.990954045	1926.92274157	1139.77198666
ENSG00000198369	SPRED2	315.759488777	867.873781514	432.899897204
ENSG00000173334	TRIB1	436.637368952	1570.71735	566.549650026
ENSG00000067082	KLF6	674.337728808	2001.23276711	936.229138777
ENSG00000163017	ACTG2	0.167541247256	16.7159661254	1.00512742385
ENSG00000143632	ACTA1	0.107728046781	11.5809325888	0.572533256813
ENSG00000127666	TICAM1	350.254922288	686.462500448	380.367452639
ENSG00000026103	FAS	461.827956062	842.890735727	522.387396407
ENSG00000153714	LURAP1L	503.515957299	879.06533025	611.52768088
ENSG00000143367	TUFT1	508.843514556	1238.61148389	644.079138944
ENSG00000073712	FERMT2	169.107919395	756.850267749	255.267093203
ENSG00000169991	IFFO2	779.082929247	6140.74794273	1307.34595791
ENSG00000112658	SRF	932.95560232	2925.68154403	1146.58355396
ENSG00000011422	PLAUR	291.824997368	769.403780137	320.042393479
ENSG00000108551	RASD1	8.56217934735	77.21123944	16.2734923235
ENSG00000179361	ARID3B	98.1659181671	223.014309075	114.927079737
ENSG00000125740	FOSB	32.4569576314	95.0968163871	37.8095950406
ENSG00000162772	ATF3	303.290249974	1484.56585031	422.364481889
ENSG00000157483	MYO1E	1372.55048429	2392.47266401	1589.08290912
ENSG00000132688	NES	20.3243393526	49.0646362963	26.6966146304
ENSG00000150991	UBC	16044.6602663	26798.8421841	18833.9551023
ENSG00000272341		21.3334303121	55.5973222151	27.1150266525
ENSG00000166483	WEE1	569.110482256	1195.47538799	596.959471448
ENSG00000112210	RAB23	355.012315825	725.674420966	358.539002955
ENSG00000171522	PTGER4	126.857086286	411.20147403	120.581018363
ENSG00000112208	BAG2	227.870944265	496.039198004	238.214218971
ENSG00000146267	FAXC	127.959074086	287.542589472	139.861310176
ENSG00000127947	PTPN12	1081.3058476	2157.05104858	1227.25849707
ENSG00000176624	MEX3C	911.530158116	1592.74388045	1042.27145093
ENSG00000242732	RTL5	26.9636942617	61.9597313998	43.1817637255
ENSG00000172738	TMEM217	78.9557120465	191.013690707	103.868476407
ENSG00000165434	PGM2L1	1128.96121531	2234.03935091	1513.01945848
ENSG00000151914	DST	7654.46183	18607.8018163	14102.5992497
ENSG00000111912	NCOA7	2786.67209613	7356.19117223	4052.92723953
ENSG00000164741	DLC1	22.8621855649	111.61497867	57.2131152123
ENSG00000165868	HSPA12A	29.1416807828	72.913877155	39.21246185
ENSG00000254332		7.35002100576	23.8038147578	11.5136703574
ENSG00000144730	IL17RD	193.009293569	495.625055556	271.816194791
ENSG00000143878	RHOB	485.696805124	1060.14248777	669.201126733
ENSG00000254510		0.295171069307	6.75578830565	2.48386912859
ENSG00000154553	PDLIM3	2.19952240428	10.6855865349	4.06014216333
ENSG00000198535	C2CD4A	88.3564578653	195.846933541	209.76189239
