## Supplemental Table 3b for "Genomic signatures of the unjamming transition in compressed human bronchial epithelial cells"

### DE genes in the transient downregulated regime
ENSG	Gene Symbol	<Expr Ctrl>	<Expr 3hrs>	<Expr 24hrs>
ENSG00000166265	CYYR1	65.1791886123	17.271929766	97.8174673892
ENSG00000128602	SMO	603.118416993	323.047599497	672.432030215
ENSG00000224814		274.156264128	140.388623996	282.982054206
ENSG00000151468	CCDC3	889.895995714	413.579476477	1111.90294684
ENSG00000256469		66.1850575643	27.9167993838	73.0848742359
ENSG00000145335	SNCA	115.790076826	37.7736634397	159.65383317
ENSG00000121690	DEPDC7	18.8619538763	6.29058260797	27.6295070795
ENSG00000264230	ANXA8L1	361.672720164	203.661116415	476.569620552
ENSG00000276850		220.183008907	82.4956844107	277.7833914
ENSG00000273760		176.722633266	68.3246884656	256.293526732
ENSG00000197461	PDGFA	262.894513709	137.139077771	323.116836288
ENSG00000152661	GJA1	1418.15711335	563.56622683	2319.53036958
ENSG00000019549	SNAI2	224.309859805	98.6677497877	432.364483181
ENSG00000128805	ARHGAP22	54.5007239719	9.33953534627	83.8569221815
ENSG00000162493	PDPN	403.210539719	146.537229926	605.984932138
ENSG00000196159	FAT4	138.96492964	47.869917439	129.626797312
ENSG00000137872	SEMA6D	146.510472898	41.6136915352	79.3499697929
ENSG00000136205	TNS3	2533.09850742	854.86707747	2072.12513474
ENSG00000066382	MPPED2	93.9153867424	28.6203530342	64.8736880348
ENSG00000189184	PCDH18	15.8096317664	4.02252596435	11.7370309588
ENSG00000176971	FIBIN	224.526512719	51.7046407565	158.798287458
ENSG00000198885	ITPRIPL1	202.54362766	83.5564970148	160.869845647
ENSG00000161896	IP6K3	98.3222951193	39.7503739221	103.721383327
ENSG00000180739	S1PR5	189.769720636	66.0624183675	200.87112876
ENSG00000144476	ACKR3	2352.81187334	849.070666994	2950.47175672
ENSG00000106003	LFNG	317.154629512	36.1962223752	428.492034588
ENSG00000276600	RAB7B	404.874330297	92.5156905926	383.611988696
ENSG00000129993	CBFA2T3	51.7395319861	17.2702644038	42.9886127572
ENSG00000271795		289.680755207	125.022312538	245.660181249
ENSG00000182749	PAQR7	455.619375115	237.802833485	437.364547795
ENSG00000129474	AJUBA	1883.99165607	651.42600561	1840.1758119
ENSG00000138131	LOXL4	6239.87569921	2058.79038988	5500.61866984
ENSG00000230928		524.343703986	172.093627862	461.443481232
ENSG00000127152	BCL11B	114.138754442	39.1235602028	101.153213248
ENSG00000184916	JAG2	1446.28797307	453.958579808	1089.163211
ENSG00000135925	WNT10A	918.783996475	138.007137542	773.668728798
ENSG00000162552	WNT4	3137.72296928	822.310751649	2331.98695578
ENSG00000130829	DUSP9	44.1215469039	10.6348236823	40.5130637337
ENSG00000155254	MARVELD1	321.115831666	108.784871368	308.010616861
ENSG00000265190	ANXA8	1409.17013802	766.127552244	1513.02026226
ENSG00000135960	EDAR	26.447662948	2.00011627047	16.3056610936
ENSG00000227051	C14orf132	181.412074107	64.7986171801	150.402434381
ENSG00000154342	WNT3A	102.188593229	37.3710992509	62.8165471084
ENSG00000109101	FOXN1	30.7207435544	5.57966111892	13.8487209692
ENSG00000140955	ADAD2	44.0152794677	11.6151149098	21.9614079189
ENSG00000250685		40.6684192071	12.3416439153	23.194250472
ENSG00000214546		3.06859177078	0.0	0.827556124305
ENSG00000182040	USH1G	61.3661775011	19.2183737338	40.7669218649
ENSG00000101144	BMP7	262.144658947	119.980312827	152.72789196
ENSG00000182175	RGMA	354.493982665	143.456594416	258.840527935
ENSG00000213963		97.9960130971	32.086323885	55.6295896284
ENSG00000256812	CAPNS2	59.2370110915	23.8368350383	89.26051306
ENSG00000280827		6185.6755357	2973.37194174	9181.78220363
ENSG00000186081	KRT5	37355.418294	18088.0806289	54638.1086889
ENSG00000104081	BMF	1084.07494185	659.528037364	1322.47826021
ENSG00000061337	LZTS1	19.6318974102	4.39645600961	45.9775572915
ENSG00000154856	APCDD1	69.6122588694	15.4369696623	116.699338082
ENSG00000164488	DACT2	17.7492844084	1.95621010595	13.8423849154
ENSG00000153822	KCNJ16	294.952934016	71.2502477682	266.914345247
ENSG00000150551	LYPD1	517.704081148	207.855888875	507.254671334
ENSG00000183840	GPR39	558.410724971	247.876876255	554.037460177
ENSG00000260581		15.8292123928	3.24436304483	9.70829457
ENSG00000158246	TENT5B	314.578725947	74.9227637098	334.752178734
ENSG00000134215	VAV3	1187.34948317	584.188605672	1013.46898696
ENSG00000092295	TGM1	711.627368718	295.165546629	320.142853244
ENSG00000146674	IGFBP3	38158.5366675	24351.669659	18328.363388
ENSG00000183734	ASCL2	45.5844799053	11.4668203651	22.747023612
ENSG00000156804	FBXO32	2006.62399707	968.094534728	1231.58764302
ENSG00000141622	RNF165	74.8690069132	28.6744902704	49.2436626295
ENSG00000029993	HMGB3	2481.51502779	1459.77408157	2125.07753438
ENSG00000013297	CLDN11	12.6604267322	4.17166620083	10.0486066228
ENSG00000178919	FOXE1	333.509133677	176.292770705	173.510752841
