## Supplemental Table 4 for "Genomic signatures of the unjamming transition in compressed human bronchial epithelial cells"

### DE genes in the long-term regime
ENSG	Gene Symbol	<Expr Ctrl>	<Expr 3hrs>	<Expr 24hrs>
ENSG00000109193	SULT1E1	142.146733341	128.497751913	242.725772748
ENSG00000113140	SPARC	135.792044961	101.642679935	402.111715743
ENSG00000186847	KRT14	1624.14810314	1138.66216973	4133.31166909
ENSG00000213694	S1PR3	49.6243390042	53.8881156842	135.19958794
ENSG00000165553	NGB	15.1132800869	8.97647019935	50.1882079608
ENSG00000232480	TGFB2-AS1	45.5144916921	45.5059301095	91.0492220598
ENSG00000142910	TINAGL1	1460.26799337	1669.5251527	3103.28528039
ENSG00000154764	WNT7A	134.042854817	104.446135182	278.18252862
ENSG00000176692	FOXC2	22.9253129545	33.8932112461	60.8626248194
ENSG00000138944	SHISAL1	16.0941814921	17.0415102428	49.1407591678
ENSG00000105711	SCN1B	18.543297262	19.1718663545	42.238925551
ENSG00000087245	MMP2	530.807795783	392.151594012	1567.25900012
ENSG00000128849	CGNL1	155.988344414	107.001651001	330.335543456
ENSG00000138735	PDE5A	228.114635533	198.099665315	516.195077454
ENSG00000254138		127.01318848	77.3719064788	386.390249462
ENSG00000185070	FLRT2	121.086679506	53.7523665984	632.053142245
ENSG00000204262	COL5A2	277.181520196	216.970657583	824.55205299
ENSG00000166106	ADAMTS15	303.252218071	218.562128378	765.799578762
ENSG00000075461	CACNG4	102.011650553	123.721286311	238.24199188
ENSG00000168542	COL3A1	11.2597317352	6.28832820046	57.2562252815
ENSG00000164692	COL1A2	22.8568270667	11.6852810167	123.474457692
ENSG00000254842	LINC02551	2.55332337574	2.91004816618	11.8450200678
ENSG00000113657	DPYSL3	756.484868001	812.362846874	1971.19016759
ENSG00000017483	SLC38A5	907.161405786	604.642551119	1837.55734996
ENSG00000188293	IGFL1	4.86158801818	5.22884100741	30.838049935
ENSG00000269745		3.11663238677	3.1595676231	15.9705486322
ENSG00000196754	S100A2	8283.71871715	10994.3678523	16255.9722942
ENSG00000175793	SFN	3314.21243729	3422.57410055	5987.36925586
ENSG00000127824	TUBA4A	1351.61558828	1384.29220643	4037.80269273
ENSG00000070404	FSTL3	209.367111412	203.30103248	691.671294493
ENSG00000132965	ALOX5AP	1.7007985118	1.70207495207	8.81620067891
ENSG00000257761		0.780734447802	0.471271192221	12.1588656559
ENSG00000162614	NEXN	8.87596803986	8.49737059282	63.8459871291
ENSG00000157240	FZD1	618.427507463	554.073198714	1345.54789111
ENSG00000139292	LGR5	2.91548325234	1.49780765215	88.9833547758
ENSG00000108821	COL1A1	339.720041542	352.799301526	1026.24795676
ENSG00000267287		21.7267985469	13.0796463327	77.9087136914
ENSG00000115718	PROC	23.4137566168	20.3241171419	74.6038630852
ENSG00000223749	MIR503HG	1.36506258642	1.56821262649	12.0407947075
ENSG00000178401	DNAJC22	120.528758141	125.381213511	257.163348261
ENSG00000214357	NEURL1B	336.350941114	379.515113356	640.130963836
ENSG00000104722	NEFM	1.46163621725	1.71981107505	7.2249219754
ENSG00000175874	CREG2	11.2305751679	15.3354410024	33.933274547
ENSG00000224821	COL4A2-AS2	2.68564845953	2.6680468291	12.1581067278
ENSG00000148848	ADAM12	29.060109738	33.6331238446	104.366312573
ENSG00000232814	COL4A2-AS1	5.23635148228	7.1858269385	29.2245868338
ENSG00000134871	COL4A2	110.410114978	146.176969806	610.738420997
ENSG00000187498	COL4A1	59.6872163642	94.3201257592	296.157622292
ENSG00000229124	VIM-AS1	209.739373202	232.736029675	572.446711486
ENSG00000026025	VIM	512.559415867	672.463560186	1636.5041783
ENSG00000234961		158.466866662	196.896914138	468.200309498
ENSG00000179715	PCED1B	23.449916931	35.621840787	98.5754152456
ENSG00000213626	LBH	421.388236967	533.676727872	1004.36588475
ENSG00000124225	PMEPA1	867.986691144	895.174261685	3463.19297972
ENSG00000169302	STK32A	34.5115074759	37.5827087894	126.558460392
ENSG00000231638	LUARIS	1.29179344506	1.35080304913	17.5678806076
ENSG00000095752	IL11	15.2787664552	20.9389783743	53.0438038811
ENSG00000147883	CDKN2B	965.15615377	1107.44635128	2417.49871543
ENSG00000174099	MSRB3	24.3427103669	41.3786700195	123.868975057
ENSG00000173546	CSPG4	109.997085116	205.564303443	344.354525618
ENSG00000260892		13.3008037979	22.3204570058	36.8682406926
ENSG00000160613	PCSK7	879.327050078	1118.32599312	1961.50311471
ENSG00000140416	TPM1	1133.6629697	1541.78600437	5575.27705962
ENSG00000259627		195.605974272	258.494596812	914.860995565
ENSG00000122786	CALD1	693.965387772	915.498065126	2204.859894
ENSG00000076706	MCAM	109.283588754	136.231387208	413.14375944
ENSG00000101670	LIPG	91.4230956225	143.113283417	361.944834888
ENSG00000173077	DELEC1	4.23156164363	8.15849729392	40.2543701358
ENSG00000230479		3.10215124316	3.84564367383	14.1073275718
ENSG00000233818		3.41959811099	4.00993798641	12.0417513755
ENSG00000154734	ADAMTS1	437.357888345	262.456567278	815.024357825
ENSG00000128045	RASL11B	7.85512809222	2.69761804721	19.6581843084
ENSG00000177494	ZBED2	21.29152499	22.1223525789	69.1884632074
ENSG00000278621		75.4603981608	60.8332903959	215.70629568
ENSG00000137801	THBS1	1293.28608309	1087.76014067	3878.93913472
ENSG00000259279		83.9856007174	69.8908656164	248.045797794
ENSG00000228216		1.8061813561	1.56687904394	10.3853156492
ENSG00000205488	CALML3-AS1	14.8180367045	11.1928929361	44.5349585589
ENSG00000178363	CALML3	48.5625388591	15.8771464216	233.647906921
ENSG00000256462		36.375878829	10.9250462184	174.350105726
ENSG00000229544	NKX1-2	66.2676889018	42.1943547804	189.681168423
ENSG00000177469	CAVIN1	1803.38187374	1490.92396022	3703.3364062
ENSG00000105664	COMP	15.3484309269	10.1035357965	91.3192669023
ENSG00000078018	MAP2	305.476722488	208.601919516	1089.2089366
ENSG00000120457	KCNJ5	79.0091631581	36.545087481	326.078273893
ENSG00000105088	OLFM2	64.5502730647	51.2828137068	228.312322506
ENSG00000275993	SIK1B	173.299843567	163.284342911	406.995822431
ENSG00000271434		19.4324938595	13.3043080788	58.7725302725
ENSG00000134363	FST	315.44183086	203.937662813	1045.64224779
ENSG00000142583	SLC2A5	3.15050707919	0.869898005894	23.5344889019
ENSG00000166670	MMP10	2119.53056957	1265.66662127	6739.17164967
ENSG00000086991	NOX4	3.64112669551	1.50477771432	22.2992821132
ENSG00000019144	PHLDB1	495.015153621	306.071921675	1077.71141674
ENSG00000118094	TREH	84.5974406309	46.391825212	194.539636232
ENSG00000103546	SLC6A2	0.862135169423	1.23455510184	11.0806175469
ENSG00000272168	CASC15	17.5704103107	17.5100996062	40.1389939348
ENSG00000119714	GPR68	83.4821274874	82.1179755377	189.278776084
ENSG00000149557	FEZ1	76.491714013	72.0503444672	165.222196666
ENSG00000100097	LGALS1	171.54589331	166.548938981	779.938256516
ENSG00000278709	NKILA	25.0970873218	19.6956356903	86.0527033792
ENSG00000105928	GSDME	251.065097864	244.794140279	431.269188793
ENSG00000196230	TUBB	6421.1722072	7002.56999727	11439.7348693
ENSG00000272540		2270.92657693	2546.49307986	4090.92712951
ENSG00000144406	UNC80	10.5826676062	6.79733498114	45.4059458377
ENSG00000141639	MAPK4	2.41606101235	2.15350089725	19.1506849129
ENSG00000145040	UCN2	13.5805340571	12.7907640116	32.5645742522
ENSG00000149090	PAMR1	27.4540323429	16.5129716868	161.176030829
ENSG00000081052	COL4A4	23.5347959457	26.2411211869	113.361285128
ENSG00000260604		13.1955552403	14.8047912356	69.6343322721
