## Supplemental Table 5 for "Genomic signatures of the unjamming transition in compressed human bronchial epithelial cells"

### DE genes in the steady-stable regime
ENSG	Gene Symbol	<Expr Ctrl>	<Expr 3hrs>	<Expr 24hrs>
ENSG00000138311	ZNF365	46.1292780669	77.0864889909	110.439887397
ENSG00000258602	LINC01629	0.635581208032	7.8380305585	6.24630123783
ENSG00000019186	CYP24A1	80.6298514114	195.376979408	173.803636497
ENSG00000182752	PAPPA	7.21505743483	20.8454800202	17.1112340946
ENSG00000186831	KRT17P2	0.287281728016	2.55010617117	4.45378958401
ENSG00000115221	ITGB6	1933.85406612	3627.24736619	4963.21060392
ENSG00000136603	SKIL	738.579880128	1300.33965468	1602.62437734
ENSG00000148677	ANKRD1	10.187720168	16.3535909588	28.4193365822
ENSG00000142871	CCN1	806.577109918	1476.24655547	1677.35859416
ENSG00000176170	SPHK1	179.371181238	329.178235517	308.724758062
ENSG00000006327	TNFRSF12A	941.483724945	1774.68405465	1582.01033184
ENSG00000118508	RAB32	239.438347816	413.826861854	395.890494511
ENSG00000072110	ACTN1	2742.9749941	4827.70893119	5310.48776772
ENSG00000196924	FLNA	5684.61320211	9449.92024121	12951.8739633
ENSG00000140931	CMTM3	94.2396273458	178.892383131	223.552778534
ENSG00000131016	AKAP12	399.591797546	773.363684878	931.978102
ENSG00000075618	FSCN1	762.262288911	1238.81045165	1277.02460379
ENSG00000134013	LOXL2	225.180812005	259.192209473	375.748731741
ENSG00000087494	PTHLH	1170.89973235	2654.54219166	2909.72039305
ENSG00000257042		351.167184043	651.610147824	773.751618664
ENSG00000135114	OASL	160.57239561	219.871663848	239.754740115
ENSG00000225783	MIAT	7.3700935124	11.4157203285	33.2880375533
ENSG00000181790	ADGRB1	2.17902254822	1.87944414306	11.6363105447
ENSG00000163431	LMOD1	0.934055328161	9.52798991835	9.01046020747
ENSG00000259207	ITGB3	14.5082995184	59.9415197524	55.3788521115
ENSG00000170537	TMC7	38.3907095306	99.9491818211	102.327462726
ENSG00000204131	NHSL2	4.05146674526	27.1337986301	24.0323225537
ENSG00000140682	TGFB1I1	65.1765351079	310.722514995	241.652197706
ENSG00000147065	MSN	1404.24825825	3650.501999	2919.45589022
ENSG00000041982	TNC	5821.55313635	20072.5251031	19837.9034975
ENSG00000130176	CNN1	1.91813993615	22.9310789461	40.0034853829
ENSG00000137331	IER3	518.604572344	938.563885022	1247.34024576
ENSG00000272273	IER3-AS1	162.401035746	303.829318205	407.515783927
ENSG00000196923	PDLIM7	342.130384805	929.166054708	1128.91663212
ENSG00000149591	TAGLN	208.570384782	820.748593075	2807.99084315
ENSG00000101335	MYL9	175.400375712	861.142314801	1630.50012376
ENSG00000128422	KRT17	8897.504375	25572.1620715	51216.4470023
ENSG00000139211	AMIGO2	124.622610758	341.170103802	804.698547219
ENSG00000168386	FILIP1L	62.4442106973	148.3364377	520.969835003
ENSG00000247925		29.2557053227	68.2079969492	83.1467901734
ENSG00000111859	NEDD9	523.533219014	1213.51759186	1578.72761207
ENSG00000074590	NUAK1	447.341398634	982.299650775	1144.62423487
