## Supplemental Table 6a for "Genomic signatures of the unjamming transition in compressed human bronchial epithelial cells"

### Enrichment on Transient Downregulated Regime
Description	ID	p.adjust	geneID
morphogenesis of an epithelium	GO:0002009	7.95248338514e-06	SMO/PDGFA/SNAI2/PDPN/FAT4/AJUBA/JAG2/WNT10A/WNT4/WNT3A/FOXN1/BMP7/FOXE1
hair follicle development	GO:0001942	7.95248338514e-06	SMO/PDGFA/WNT10A/EDAR/FOXN1/APCDD1/FOXE1
molting cycle process	GO:0022404	7.95248338514e-06	SMO/PDGFA/WNT10A/EDAR/FOXN1/APCDD1/FOXE1
hair cycle process	GO:0022405	7.95248338514e-06	SMO/PDGFA/WNT10A/EDAR/FOXN1/APCDD1/FOXE1
skin epidermis development	GO:0098773	7.95248338514e-06	SMO/PDGFA/WNT10A/EDAR/FOXN1/APCDD1/FOXE1
skin development	GO:0043588	7.95248338514e-06	SMO/PDGFA/BCL11B/WNT10A/EDAR/FOXN1/KRT5/APCDD1/DACT2/TGM1/FOXE1
molting cycle	GO:0042303	1.77288349663e-05	SMO/PDGFA/WNT10A/EDAR/FOXN1/APCDD1/FOXE1
hair cycle	GO:0042633	1.77288349663e-05	SMO/PDGFA/WNT10A/EDAR/FOXN1/APCDD1/FOXE1
epidermis development	GO:0008544	1.77288349663e-05	SMO/PDGFA/BCL11B/JAG2/WNT10A/EDAR/FOXN1/KRT5/APCDD1/TGM1/FOXE1
gland development	GO:0048732	4.10416066695e-05	SMO/PDGFA/SNAI2/BCL11B/WNT10A/WNT4/EDAR/WNT3A/FOXN1/BMP7/FOXE1
odontogenesis of dentin-containing tooth	GO:0042475	7.05263230733e-05	SMO/BCL11B/JAG2/WNT10A/EDAR/BMP7
regulation of kidney development	GO:0090183	0.000149655240574	SMO/PDGFA/FAT4/WNT4/BMP7
cell fate commitment	GO:0045165	0.000197763648376	SMO/PDPN/BCL11B/JAG2/WNT10A/WNT4/WNT3A/FOXN1
mesenchyme development	GO:0060485	0.000402963234162	SMO/SNAI2/PDPN/SEMA6D/WNT10A/WNT4/WNT3A/BMP7
gland morphogenesis	GO:0022612	0.000462005778849	PDGFA/SNAI2/WNT4/EDAR/WNT3A/BMP7
odontogenesis	GO:0042476	0.00050232979443	SMO/BCL11B/JAG2/WNT10A/EDAR/BMP7
salivary gland morphogenesis	GO:0007435	0.000690111038734	PDGFA/SNAI2/EDAR/BMP7
regulation of animal organ morphogenesis	GO:2000027	0.000690111038734	SMO/PDGFA/SNAI2/WNT10A/WNT4/WNT3A/BMP7
mesenchymal cell differentiation	GO:0048762	0.000721865693722	SMO/SNAI2/PDPN/SEMA6D/WNT10A/WNT4/BMP7
salivary gland development	GO:0007431	0.000860746467738	PDGFA/SNAI2/EDAR/BMP7
metanephros development	GO:0001656	0.000949507560718	SMO/PDGFA/FAT4/WNT4/BMP7
neural crest cell differentiation	GO:0014033	0.00108309683158	SMO/SNAI2/SEMA6D/WNT10A/BMP7
mesenchymal cell proliferation	GO:0010463	0.00150972056452	SMO/PDGFA/FAT4/BMP7
exocrine system development	GO:0035272	0.00188570387727	PDGFA/SNAI2/EDAR/BMP7
morphogenesis of a branching epithelium	GO:0061138	0.00280870273226	SMO/PDGFA/SNAI2/FAT4/WNT4/BMP7
regulation of morphogenesis of a branching structure	GO:0060688	0.00281189696274	SMO/PDGFA/SNAI2/BMP7
morphogenesis of a branching structure	GO:0001763	0.00388860451706	SMO/PDGFA/SNAI2/FAT4/WNT4/BMP7
stem cell differentiation	GO:0048863	0.00420015033791	SMO/SNAI2/SEMA6D/WNT10A/WNT3A/BMP7
branching involved in salivary gland morphogenesis	GO:0060445	0.00420015033791	PDGFA/SNAI2/BMP7
hair follicle morphogenesis	GO:0031069	0.00464973515291	SMO/WNT10A/FOXE1
osteoblast differentiation	GO:0001649	0.00464973515291	SMO/SNAI2/WNT4/WNT3A/BMP7/IGFBP3
secondary palate development	GO:0062009	0.00482621437006	JAG2/WNT3A/FOXE1
cell differentiation involved in metanephros development	GO:0072202	0.00482621437006	SMO/FAT4/WNT4
regulation of morphogenesis of an epithelium	GO:1905330	0.0055011077415	SMO/PDGFA/SNAI2/WNT4/BMP7
T cell differentiation in thymus	GO:0033077	0.0055011077415	BCL11B/JAG2/WNT4/FOXN1
regulation of keratinocyte proliferation	GO:0010837	0.0055011077415	SNAI2/BCL11B/TGM1
epidermis morphogenesis	GO:0048730	0.0055011077415	SMO/WNT10A/FOXE1
nephron morphogenesis	GO:0072028	0.00714496680084	SMO/FAT4/WNT4/BMP7
neural crest cell development	GO:0014032	0.00752791770717	SMO/SNAI2/SEMA6D/BMP7
positive regulation of animal organ morphogenesis	GO:0110110	0.00752791770717	SMO/WNT4/WNT3A/BMP7
mesenchymal cell development	GO:0014031	0.008743665695	SMO/SNAI2/SEMA6D/BMP7
stem cell development	GO:0048864	0.008743665695	SMO/SNAI2/SEMA6D/BMP7
somite development	GO:0061053	0.0107822044924	SMO/LFNG/WNT4/WNT3A
muscle cell migration	GO:0014812	0.0107822044924	SMO/PDGFA/SEMA6D/IGFBP3
roof of mouth development	GO:0060021	0.0107822044924	SNAI2/JAG2/WNT3A/FOXE1
axon guidance	GO:0007411	0.0108509822527	SMO/SEMA6D/BCL11B/WNT3A/BMP7/RNF165
neuron projection guidance	GO:0097485	0.0108509822527	SMO/SEMA6D/BCL11B/WNT3A/BMP7/RNF165
ossification	GO:0001503	0.0108509822527	SMO/SNAI2/FAT4/WNT4/WNT3A/BMP7/IGFBP3
keratinocyte proliferation	GO:0043616	0.0108509822527	SNAI2/BCL11B/TGM1
regulation of heart morphogenesis	GO:2000826	0.0108509822527	SMO/WNT3A/BMP7
kidney morphogenesis	GO:0060993	0.0108509822527	SMO/FAT4/WNT4/BMP7
positive regulation of kidney development	GO:0090184	0.0112879398424	SMO/PDGFA/WNT4
ureteric bud development	GO:0001657	0.0112879398424	SMO/FAT4/WNT4/BMP7
kidney development	GO:0001822	0.0112879398424	SMO/PDGFA/FAT4/WNT4/BMP7/DACT2
regulation of lipid metabolic process	GO:0019216	0.0112879398424	CCDC3/SNCA/PDGFA/SNAI2/BCL11B/WNT4/VAV3
negative regulation of small molecule metabolic process	GO:0062014	0.0112879398424	SNCA/SNAI2/CBFA2T3/WNT4
mesonephric epithelium development	GO:0072163	0.0112879398424	SMO/FAT4/WNT4/BMP7
mesonephric tubule development	GO:0072164	0.0112879398424	SMO/FAT4/WNT4/BMP7
epithelial cell proliferation	GO:0050673	0.0118243453906	SMO/SNAI2/BCL11B/WNT3A/FOXN1/TGM1/IGFBP3
sensory organ development	GO:0007423	0.0118500424781	FAT4/BCL11B/JAG2/WNT10A/WNT3A/USH1G/BMP7/ASCL2
mesonephros development	GO:0001823	0.0121134826286	SMO/FAT4/WNT4/BMP7
Notch signaling pathway	GO:0007219	0.0131844041294	SNAI2/FAT4/LFNG/JAG2/BMP7
renal system development	GO:0072001	0.0138112671183	SMO/PDGFA/FAT4/WNT4/BMP7/DACT2
thymus development	GO:0048538	0.0144511963043	BCL11B/FOXN1/FOXE1
embryonic organ development	GO:0048568	0.0155836473476	SMO/PDGFA/WNT3A/USH1G/BMP7/ASCL2/FOXE1
T cell selection	GO:0045058	0.0171049679862	BCL11B/JAG2/FOXN1
mesenchyme morphogenesis	GO:0072132	0.0188368051523	SNAI2/WNT3A/BMP7
regulation of phospholipase A2 activity	GO:0032429	0.0188368051523	ANXA8L1/ANXA8
negative regulation of response to external stimulus	GO:0032102	0.0195420620077	PDGFA/SNAI2/SEMA6D/WNT4/WNT3A/RGMA
negative regulation of lipid biosynthetic process	GO:0051055	0.020611162007	PDGFA/SNAI2/WNT4
inner ear receptor cell differentiation	GO:0060113	0.0212365919531	FAT4/JAG2/USH1G
cell differentiation involved in kidney development	GO:0061005	0.0212365919531	SMO/FAT4/WNT4
urogenital system development	GO:0001655	0.0222765758253	SMO/PDGFA/FAT4/WNT4/BMP7/DACT2
neural crest cell migration	GO:0001755	0.0231246350036	SMO/SEMA6D/BMP7
metanephric mesenchyme development	GO:0072075	0.0241083173702	WNT4/BMP7
morphogenesis of an epithelial sheet	GO:0002011	0.0250872281544	PDPN/AJUBA/BMP7
branching involved in ureteric bud morphogenesis	GO:0001658	0.0257615750043	SMO/FAT4/WNT4
mechanoreceptor differentiation	GO:0042490	0.0257615750043	FAT4/JAG2/USH1G
regulation of embryonic development	GO:0045995	0.0266981743096	LFNG/WNT4/WNT3A/BMP7
T cell differentiation	GO:0030217	0.0266981743096	LFNG/BCL11B/JAG2/WNT4/FOXN1
epithelial to mesenchymal transition	GO:0001837	0.0284773152408	SNAI2/PDPN/WNT4/BMP7
nephron development	GO:0072006	0.0289384881142	SMO/FAT4/WNT4/BMP7
epithelial cell fate commitment	GO:0072148	0.0291894465537	PDPN/JAG2
ureteric bud morphogenesis	GO:0060675	0.0306634804199	SMO/FAT4/WNT4
kidney epithelium development	GO:0072073	0.0311941848132	SMO/FAT4/WNT4/BMP7
mesonephric tubule morphogenesis	GO:0072171	0.0313928984979	SMO/FAT4/WNT4
cell migration involved in heart development	GO:0060973	0.0317517429394	SNAI2/BMP7
cell junction assembly	GO:0034329	0.03253821071	GJA1/SNAI2/AJUBA/WNT4/KRT5
regulation of phospholipase activity	GO:0010517	0.0332269297337	SNCA/ANXA8L1/ANXA8
regulation of signaling receptor activity	GO:0010469	0.0332269297337	PDGFA/JAG2/WNT10A/WNT4/WNT3A/BMP7/LYPD1
heart morphogenesis	GO:0003007	0.0332788422836	SMO/SNAI2/FAT4/WNT3A/BMP7
negative regulation of lipase activity	GO:0060192	0.0333616841558	ANXA8L1/ANXA8
kidney mesenchyme development	GO:0072074	0.0333616841558	WNT4/BMP7
axon development	GO:0061564	0.0333616841558	SMO/SEMA6D/BCL11B/WNT3A/BMP7/RGMA/RNF165
regulation of smooth muscle cell migration	GO:0014910	0.0340353354225	PDGFA/SEMA6D/IGFBP3
branching morphogenesis of an epithelial tube	GO:0048754	0.0341223522361	SMO/FAT4/WNT4/BMP7
type B pancreatic cell proliferation	GO:0044342	0.0353407540936	WNT3A/IGFBP3
mesenchymal to epithelial transition	GO:0060231	0.0353407540936	SMO/WNT4
renal vesicle morphogenesis	GO:0072077	0.0353407540936	SMO/WNT4
regulation of response to wounding	GO:1903034	0.0353407540936	PDGFA/PDPN/WNT4/RGMA
platelet activation	GO:0030168	0.0367717161212	PDGFA/PDPN/WNT3A/VAV3
nephron tubule morphogenesis	GO:0072078	0.0375347795177	SMO/FAT4/WNT4
regulation of hair follicle development	GO:0051797	0.037587429037	SMO/FOXN1
renal vesicle development	GO:0072087	0.037587429037	SMO/WNT4
nephron epithelium morphogenesis	GO:0072088	0.0395238530889	SMO/FAT4/WNT4
negative regulation of autophagy	GO:0010507	0.0401237598862	SNCA/BMF/LZTS1
smooth muscle cell migration	GO:0014909	0.0401237598862	PDGFA/SEMA6D/IGFBP3
regulation of metanephros development	GO:0072215	0.0401237598862	PDGFA/FAT4
renal tubule morphogenesis	GO:0061333	0.041172055592	SMO/FAT4/WNT4
embryonic organ morphogenesis	GO:0048562	0.0419158617841	SMO/WNT3A/USH1G/BMP7/FOXE1
thymic T cell selection	GO:0045061	0.0419158617841	JAG2/FOXN1
positive regulation of meiotic cell cycle	GO:0051446	0.0419158617841	LFNG/WNT4
metanephric tubule development	GO:0072170	0.0419158617841	FAT4/WNT4
positive regulation of alcohol biosynthetic process	GO:1902932	0.0419158617841	SNCA/WNT4
negative regulation of neurogenesis	GO:0050768	0.044234715707	SEMA6D/WNT3A/BMP7/RGMA/ASCL2
epidermal cell differentiation	GO:0009913	0.0467505303952	BCL11B/JAG2/FOXN1/KRT5/TGM1
negative regulation of response to wounding	GO:1903035	0.0475192675189	PDGFA/WNT4/RGMA
endocardial cushion formation	GO:0003272	0.0475192675189	SNAI2/BMP7
apoptotic process involved in morphogenesis	GO:0060561	0.0475192675189	JAG2/BMP7
negative regulation of ATP metabolic process	GO:1903579	0.0475192675189	SNCA/CBFA2T3
inner ear development	GO:0048839	0.0475192675189	FAT4/JAG2/WNT3A/USH1G
negative regulation of lipid metabolic process	GO:0045833	0.0475583613768	PDGFA/SNAI2/WNT4
lamellipodium organization	GO:0097581	0.0487237961299	PDPN/AJUBA/VAV3
negative regulation of smooth muscle cell migration	GO:0014912	0.0487237961299	SEMA6D/IGFBP3
dorsal/ventral neural tube patterning	GO:0021904	0.0487237961299	SMO/WNT3A
regulation of cellular respiration	GO:0043457	0.0487237961299	SNCA/CBFA2T3
metanephric epithelium development	GO:0072207	0.0487237961299	FAT4/WNT4
metanephric nephron morphogenesis	GO:0072273	0.0487237961299	SMO/WNT4
regulation of lipid biosynthetic process	GO:0046890	0.0495427931144	CCDC3/PDGFA/SNAI2/WNT4
