## Supplemental Table 6b for "Genomic signatures of the unjamming transition in compressed human bronchial epithelial cells"

### GO:BP Enrichment on Transient Upregulated Regime
Description	ID	p.adjust	geneID
actin filament bundle assembly	GO:0051017	7.31319873145e-05	S1PR1/LCP1/PTK2B/FHDC1/PHLDB2/ZYX/PLS3/SRF/PTGER4/DLC1/RHOB
actin filament bundle organization	GO:0061572	7.31319873145e-05	S1PR1/LCP1/PTK2B/FHDC1/PHLDB2/ZYX/PLS3/SRF/PTGER4/DLC1/RHOB
response to extracellular stimulus	GO:0009991	9.59412609302e-05	ZFP36/HMOX1/DDIT3/SESN2/STC2/ADM/PMAIP1/SLC25A25/GDF15/CYP26B1/FOS/FOSL1/JUN/PIM1/ACTA1/FAS/SRF/ATF3
actomyosin structure organization	GO:0031032	0.000173913041798	S1PR1/PTK2B/FHDC1/PHLDB2/ACTG1/ZYX/MYH9/ACTA1/SRF/PTGER4/DLC1
protein kinase B signaling	GO:0043491	0.000173913041798	DDIT3/TRIB3/SESN2/GDF15/EREG/HBEGF/CHI3L1/FGF19/NRG1/F3/SPRY2/PLK3
platelet activation	GO:0030168	0.000173913041798	SLC7A11/THBD/ALOX12/VCL/CEACAM1/TRPC6/CSRP1/ACTG1/MYH9/SRF
platelet aggregation	GO:0070527	0.000173913041798	SLC7A11/ALOX12/VCL/CEACAM1/CSRP1/ACTG1/MYH9
actin filament organization	GO:0007015	0.000266895991313	S1PR1/LCP1/PTK2B/FHDC1/PHLDB2/CDC42EP2/ZYX/MYADM/PLS3/ACTA1/SRF/PTGER4/DLC1/RHOB/PDLIM3
contractile actin filament bundle assembly	GO:0030038	0.000266895991313	S1PR1/PTK2B/FHDC1/PHLDB2/ZYX/SRF/PTGER4/DLC1
stress fiber assembly	GO:0043149	0.000266895991313	S1PR1/PTK2B/FHDC1/PHLDB2/ZYX/SRF/PTGER4/DLC1
ERK1 and ERK2 cascade	GO:0070371	0.000436533240088	CHI3L1/FGF19/ERRFI1/CEACAM1/TIMP3/PTK2B/SPRED1/SPRY2/GBP1/JUN/SEMA7A/ATF3/PTGER4
ERBB signaling pathway	GO:0038127	0.000508386669788	EREG/HBEGF/ERRFI1/NRG1/CEACAM1/PTK2B/SPRY2/PLAUR/PTPN12
blood coagulation	GO:0007596	0.000508386669788	SLC7A11/MAFG/THBD/ALOX12/VCL/CEACAM1/TRPC6/F3/CSRP1/ACTG1/MYH9/SRF/PLAUR
coagulation	GO:0050817	0.000523649417264	SLC7A11/MAFG/THBD/ALOX12/VCL/CEACAM1/TRPC6/F3/CSRP1/ACTG1/MYH9/SRF/PLAUR
hemostasis	GO:0007599	0.000523649417264	SLC7A11/MAFG/THBD/ALOX12/VCL/CEACAM1/TRPC6/F3/CSRP1/ACTG1/MYH9/SRF/PLAUR
homotypic cell-cell adhesion	GO:0034109	0.000551521696507	SLC7A11/ALOX12/VCL/CEACAM1/CSRP1/ACTG1/MYH9
response to nutrient levels	GO:0031667	0.000802353632018	ZFP36/HMOX1/DDIT3/SESN2/STC2/ADM/PMAIP1/SLC25A25/GDF15/CYP26B1/JUN/PIM1/FAS/SRF/ATF3
epidermal growth factor receptor signaling pathway	GO:0007173	0.000802353632018	EREG/HBEGF/ERRFI1/CEACAM1/PTK2B/SPRY2/PLAUR/PTPN12
regulation of ERK1 and ERK2 cascade	GO:0070372	0.00081279363219	CHI3L1/FGF19/ERRFI1/CEACAM1/TIMP3/PTK2B/SPRED1/SPRY2/GBP1/JUN/SEMA7A/ATF3
response to mechanical stimulus	GO:0009612	0.00081279363219	CHI3L1/TNFRSF10A/PTK2B/FOS/FOSL1/JUN/ACTA1/FAS/FOSB/PTGER4
regulation of protein kinase B signaling	GO:0051896	0.00081279363219	DDIT3/TRIB3/GDF15/EREG/HBEGF/CHI3L1/FGF19/NRG1/F3/SPRY2
regulation of extrinsic apoptotic signaling pathway via death domain receptors	GO:1902041	0.00081279363219	HMOX1/PMAIP1/TNFRSF10A/TIMP3/FAS/ATF3
tissue migration	GO:0090130	0.00081279363219	HMOX1/HBEGF/EGR3/CEACAM1/PTK2B/SPRED1/MYH9/JUN/ACTG2/ACTA1/SRF/RHOB
regulation of cell morphogenesis	GO:0022604	0.00081279363219	IFRD1/PDLIM5/TRPC6/PTK2B/GBP1/DAPK3/CDC42EP2/MYH9/MYADM/FBLIM1/SEMA7A/FERMT2/SRF/DLC1/RHOB
regulation of body fluid levels	GO:0050878	0.00081279363219	ADM/SLC7A11/MAFG/THBD/ALOX12/VCL/CEACAM1/TRPC6/CYP26B1/F3/CSRP1/ACTG1/MYH9/SRF/PLAUR
negative regulation of cellular component movement	GO:0051271	0.00132737002826	HMOX1/VCL/NRG1/PHLDB2/SPRED1/CLIC4/SEMA7A/TRIB1/SRF/PTGER4/DLC1/RHOB
negative regulation of cell migration	GO:0030336	0.00133763597974	HMOX1/VCL/NRG1/PHLDB2/SPRED1/CLIC4/TRIB1/SRF/PTGER4/DLC1/RHOB
cellular response to external stimulus	GO:0071496	0.00144296054263	HMOX1/SESN2/PMAIP1/TNFRSF10A/FOS/FOSL1/JUN/PIM1/FAS/SRF/ATF3/PTGER4
negative regulation of intracellular signal transduction	GO:1902532	0.00150962448617	DDIT3/TRIB3/SESN2/RASA2/ERRFI1/DUSP8/TIMP3/SPRED1/SPRY2/GBP1/MYADM/SPRED2/PLAUR/ATF3/DLC1
integrin-mediated signaling pathway	GO:0007229	0.00159844456206	CEACAM1/PTK2B/ZYX/MYH9/SEMA7A/FERMT2/DST
negative regulation of locomotion	GO:0040013	0.00161680649389	HMOX1/VCL/NRG1/PHLDB2/SPRED1/CLIC4/SEMA7A/TRIB1/SRF/PTGER4/DLC1/RHOB
regulation of peptidyl-threonine phosphorylation	GO:0010799	0.00181326499601	CHI3L1/TRPC6/SPRED1/SPRY2/SPRED2
negative regulation of cell motility	GO:2000146	0.00181326499601	HMOX1/VCL/NRG1/PHLDB2/SPRED1/CLIC4/TRIB1/SRF/PTGER4/DLC1/RHOB
negative regulation of protein phosphorylation	GO:0001933	0.00181326499601	TRIB3/ERRFI1/DUSP8/CEACAM1/TIMP3/SPRED1/SPRY2/GBP1/MYADM/JUN/SPRED2/TRIB1/ATF3
negative regulation of ERK1 and ERK2 cascade	GO:0070373	0.00181595535146	ERRFI1/TIMP3/SPRED1/SPRY2/GBP1/ATF3
cell junction organization	GO:0034330	0.00191154931365	VCL/PTK2B/RASSF8/PHLDB2/DAPK3/ACTG1/FBLIM1/FERMT2/SRF/DST/DLC1
cell junction assembly	GO:0034329	0.00196716233613	VCL/PTK2B/PHLDB2/DAPK3/ACTG1/FBLIM1/FERMT2/SRF/DST/DLC1
regulation of transcription from RNA polymerase II promoter in response to stress	GO:0043618	0.00197117072094	HMOX1/DDIT3/SESN2/JUN/ATF3/UBC
regulation of cell shape	GO:0008360	0.00223104597436	PTK2B/DAPK3/CDC42EP2/MYH9/FBLIM1/FERMT2/DLC1/RHOB
positive regulation of protein kinase B signaling	GO:0051897	0.00228359394222	GDF15/EREG/HBEGF/CHI3L1/FGF19/NRG1/F3/SPRY2
response to corticosterone	GO:0051412	0.00238818252232	FOS/FOSL1/FOSB/NPAS4
regulation of DNA-templated transcription in response to stress	GO:0043620	0.00283400262564	HMOX1/DDIT3/SESN2/JUN/ATF3/UBC
cellular response to extracellular stimulus	GO:0031668	0.00284601547952	HMOX1/SESN2/PMAIP1/FOS/FOSL1/JUN/PIM1/FAS/SRF/ATF3
regulation of signaling receptor activity	GO:0010469	0.00284601547952	STC2/ADM/PPP2R5B/EDN2/GDF15/EREG/HBEGF/FGF19/ERRFI1/NRG1/TSLP/ADM2/PTK2B/CDC42EP2
regulation of epidermal growth factor receptor signaling pathway	GO:0042058	0.00284601547952	EREG/ERRFI1/CEACAM1/SPRY2/PLAUR/PTPN12
response to oxidative stress	GO:0006979	0.00296071882593	HMOX1/SESN2/STC2/SLC7A11/TRPC6/PTK2B/ETV5/FOS/PLK3/FOSL1/JUN/NCOA7/RHOB
negative regulation of phosphorylation	GO:0042326	0.00353957172701	TRIB3/ERRFI1/DUSP8/CEACAM1/TIMP3/SPRED1/SPRY2/GBP1/MYADM/JUN/SPRED2/TRIB1/ATF3
extrinsic apoptotic signaling pathway via death domain receptors	GO:0008625	0.00353957172701	HMOX1/PMAIP1/TNFRSF10A/TIMP3/FAS/ATF3
response to gravity	GO:0009629	0.00359206908834	FOS/STX1A/FOSL1
response to reactive oxygen species	GO:0000302	0.00363558306135	HMOX1/SESN2/TRPC6/PTK2B/FOS/PLK3/FOSL1/JUN/RHOB
negative regulation of transferase activity	GO:0051348	0.00370582540268	ZFP36/TRIB3/ERRFI1/DUSP8/CEACAM1/SPRED1/SPRY2/SPRED2/TRIB1/BAG2
regulation of wound healing	GO:0061041	0.00373843503194	HBEGF/THBD/ALOX12/CEACAM1/PHLDB2/F3/PLAUR
regulation of MAP kinase activity	GO:0043405	0.00373843503194	TRIB3/GDF15/DUSP8/NRG1/FZD8/PTK2B/SPRED1/SPRY2/SPRED2/TRIB1/UBC
negative regulation of MAPK cascade	GO:0043409	0.0037801866401	ERRFI1/DUSP8/TIMP3/SPRED1/SPRY2/GBP1/SPRED2/ATF3
regulation of ERBB signaling pathway	GO:1901184	0.0037801866401	EREG/ERRFI1/CEACAM1/SPRY2/PLAUR/PTPN12
TRAIL-activated apoptotic signaling pathway	GO:0036462	0.00429529373537	TNFRSF10A/TIMP3/ATF3
adherens junction assembly	GO:0034333	0.00437054234037	VCL/PTK2B/PHLDB2/DAPK3/FERMT2/DLC1
cellular response to fibroblast growth factor stimulus	GO:0044344	0.00437054234037	ZFP36/FGF19/EGR3/SHISA2/SPRED1/SPRY2/SPRED2
muscle cell differentiation	GO:0042692	0.00442308345237	ADM/IFRD1/GDF15/EREG/PDLIM5/NRG1/CYP26B1/ACTG1/MYH9/ACTA1/SRF
response to starvation	GO:0042594	0.00496740977244	ZFP36/DDIT3/SESN2/ADM/PMAIP1/JUN/FAS/ATF3
response to fibroblast growth factor	GO:0071774	0.00517756058504	ZFP36/FGF19/EGR3/SHISA2/SPRED1/SPRY2/SPRED2
response to cAMP	GO:0051591	0.00517756058504	THBD/PTK2B/FOS/FOSL1/JUN/FOSB
ERBB2 signaling pathway	GO:0038128	0.00517756058504	EREG/HBEGF/NRG1/PTPN12
positive regulation of proteolysis	GO:0045862	0.00517756058504	TRIB3/PMAIP1/TNFRSF10A/PTK2B/F3/PLK3/MYH9/TRIB1/FAS/BAG2/DLC1
cell-substrate junction assembly	GO:0007044	0.00593778966855	PTK2B/PHLDB2/DAPK3/FERMT2/DST/DLC1
leukocyte differentiation	GO:0002521	0.0059888957651	BLNK/EGR3/CEACAM1/FZD8/PTK2B/CYP26B1/FOS/MYH9/JUN/TRIB1/KLF6/SRF/PTGER4
epithelial cell migration	GO:0010631	0.00614820344752	HMOX1/HBEGF/EGR3/CEACAM1/PTK2B/SPRED1/MYH9/JUN/SRF/RHOB
adherens junction organization	GO:0034332	0.00649429024447	VCL/PTK2B/RASSF8/PHLDB2/DAPK3/FERMT2/DLC1
epithelium migration	GO:0090132	0.00649429024447	HMOX1/HBEGF/EGR3/CEACAM1/PTK2B/SPRED1/MYH9/JUN/SRF/RHOB
positive regulation of DNA damage response signal transduction by p53 class mediator	GO:0043517	0.00733858365196	PMAIP1/SPRED1/SPRED2
positive regulation of vasculature development	GO:1904018	0.00733858365196	HMOX1/ADM/CHI3L1/ADM2/CEACAM1/PTK2B/F3/RHOB
response to glucocorticoid	GO:0051384	0.00733858365196	ZFP36/ADM/ERRFI1/FOS/FOSL1/FOSB/NPAS4
response to mineralocorticoid	GO:0051385	0.00733858365196	FOS/FOSL1/FOSB/NPAS4
regulation of response to wounding	GO:1903034	0.00806063350444	HBEGF/THBD/ALOX12/CEACAM1/PHLDB2/F3/PLAUR
regulation of angiogenesis	GO:0045765	0.00806063350444	HMOX1/ADM/CHI3L1/ADM2/CEACAM1/PTK2B/SPRED1/F3/SPRY2/RHOB
establishment or maintenance of cell polarity	GO:0007163	0.0085390095743	PTK2B/CYP26B1/CLIC4/SPRY2/MYH9/WEE1/DST/RHOB
regulation of extrinsic apoptotic signaling pathway	GO:2001236	0.00924650247412	HMOX1/PMAIP1/TNFRSF10A/TIMP3/DAPK3/FAS/ATF3
lung alveolus development	GO:0048286	0.00939995536339	SLC7A11/EDN2/STK40/ERRFI1
negative regulation of wound healing	GO:0061045	0.00939995536339	THBD/ALOX12/CEACAM1/PHLDB2/PLAUR
negative regulation of peptidyl-threonine phosphorylation	GO:0010801	0.00989684803623	SPRED1/SPRY2/SPRED2
regulation of protein complex assembly	GO:0043254	0.0102276035306	PMAIP1/PPP2R5B/LCP1/PTK2B/STX1A/FOSL1/CDC42EP2/MYADM/FBLIM1/JUN/SRF/PTGER4
response to endoplasmic reticulum stress	GO:0034976	0.0113592709773	DDIT3/TRIB3/SESN2/STC2/CHAC1/PMAIP1/PPP2R5B/JUN/ATF3
positive regulation of extrinsic apoptotic signaling pathway via death domain receptors	GO:1902043	0.0115125895783	PMAIP1/TIMP3/ATF3
response to corticosteroid	GO:0031960	0.0121113488234	ZFP36/ADM/ERRFI1/FOS/FOSL1/FOSB/NPAS4
cell-substrate adhesion	GO:0031589	0.0121113488234	VCL/PTK2B/PHLDB2/GBP1/DAPK3/ZYX/MYADM/FERMT2/SRF/DLC1
negative regulation of protein kinase activity	GO:0006469	0.0121113488234	TRIB3/ERRFI1/DUSP8/CEACAM1/SPRED1/SPRY2/SPRED2/TRIB1
cell-matrix adhesion	GO:0007160	0.0121113488234	VCL/PTK2B/PHLDB2/DAPK3/ZYX/FERMT2/SRF/DLC1
endothelial cell migration	GO:0043542	0.0121113488234	HMOX1/EGR3/CEACAM1/PTK2B/SPRED1/MYH9/SRF/RHOB
pri-miRNA transcription by RNA polymerase II	GO:0061614	0.0122987684406	FOS/FOSL1/JUN/SRF
lung development	GO:0030324	0.0124169987428	SLC7A11/EDN2/STK40/CHI3L1/ERRFI1/SPRY2/SRF
negative regulation of platelet activation	GO:0010544	0.0124169987428	THBD/ALOX12/CEACAM1
endothelium development	GO:0003158	0.0124169987428	NRG1/S1PR1/CEACAM1/CLIC4/MYADM/RHOB
ameboidal-type cell migration	GO:0001667	0.012777705819	HMOX1/HBEGF/EGR3/CEACAM1/PTK2B/SPRED1/MYH9/JUN/SEMA7A/SRF/RHOB
regulation of blood coagulation	GO:0030193	0.0129663231462	THBD/ALOX12/CEACAM1/F3/PLAUR
regulation of hemostasis	GO:1900046	0.0129663231462	THBD/ALOX12/CEACAM1/F3/PLAUR
regulation of vasculature development	GO:1901342	0.0129663231462	HMOX1/ADM/CHI3L1/ADM2/CEACAM1/PTK2B/SPRED1/F3/SPRY2/RHOB
cellular response to oxidative stress	GO:0034599	0.0129663231462	HMOX1/SESN2/SLC7A11/TRPC6/ETV5/FOS/JUN/NCOA7/RHOB
respiratory tube development	GO:0030323	0.0132781531842	SLC7A11/EDN2/STK40/CHI3L1/ERRFI1/SPRY2/SRF
positive regulation of apoptotic signaling pathway	GO:2001235	0.0132781531842	DDIT3/PMAIP1/TIMP3/DAPK3/FAS/PLAUR/ATF3
response to oxygen levels	GO:0070482	0.0133641636944	HMOX1/STC2/ADM/PMAIP1/TRPC6/PTK2B/PLK3/FAS/SRF/UBC
regulation of DNA-binding transcription factor activity	GO:0051090	0.0133641636944	HMOX1/DDIT3/PPP2R5B/FOS/FOSL1/JUN/PIM1/TRIB1/TICAM1/SRF/UBC
cellular response to nutrient levels	GO:0031669	0.0133780163903	HMOX1/SESN2/PMAIP1/JUN/PIM1/FAS/SRF/ATF3
cell-substrate adherens junction assembly	GO:0007045	0.0133967493541	PTK2B/PHLDB2/DAPK3/FERMT2/DLC1
focal adhesion assembly	GO:0048041	0.0133967493541	PTK2B/PHLDB2/DAPK3/FERMT2/DLC1
regulation of coagulation	GO:0050818	0.0139272866716	THBD/ALOX12/CEACAM1/F3/PLAUR
negative regulation of response to wounding	GO:1903035	0.0139272866716	THBD/ALOX12/CEACAM1/PHLDB2/PLAUR
positive regulation of angiogenesis	GO:0045766	0.014162897825	HMOX1/ADM/CHI3L1/ADM2/PTK2B/F3/RHOB
regulation of protein serine/threonine kinase activity	GO:0071900	0.0144105633168	TRIB3/SESN2/GDF15/DUSP8/NRG1/FZD8/PTK2B/SPRED1/SPRY2/SPRED2/TRIB1/UBC
striated muscle tissue development	GO:0014706	0.0151238706346	IFRD1/PDLIM5/NRG1/S1PR1/CYP26B1/FOS/PIM1/ACTA1/SRF/ATF3
regulation of peptidyl-tyrosine phosphorylation	GO:0050730	0.0152604565987	PPP2R5B/EREG/HBEGF/EHD4/ERRFI1/NRG1/TSLP/PTK2B
cellular response to oxygen levels	GO:0071453	0.0161398197552	HMOX1/STC2/PMAIP1/TRPC6/PLK3/FAS/UBC
integrin activation	GO:0033622	0.0161398197552	FBLIM1/FERMT2/PTGER4
positive regulation of signal transduction by p53 class mediator	GO:1901798	0.0161398197552	PMAIP1/SPRED1/SPRED2
activation of cysteine-type endopeptidase activity involved in apoptotic process	GO:0006919	0.0170918212135	PMAIP1/TNFRSF10A/F3/FAS/DLC1
positive regulation of extrinsic apoptotic signaling pathway	GO:2001238	0.017174261051	PMAIP1/TIMP3/DAPK3/ATF3
negative regulation of kinase activity	GO:0033673	0.017174261051	TRIB3/ERRFI1/DUSP8/CEACAM1/SPRED1/SPRY2/SPRED2/TRIB1
positive regulation of cell migration	GO:0030335	0.0174909446965	HMOX1/EDN2/HBEGF/S1PR1/PTK2B/F3/SPRY2/DAPK3/MYADM/JUN/SEMA7A/RHOB
response to organophosphorus	GO:0046683	0.0174909446965	THBD/PTK2B/FOS/FOSL1/JUN/FOSB
regulation of water loss via skin	GO:0033561	0.0174909446965	ALOX12/CYP26B1/SRF
negative regulation of stress fiber assembly	GO:0051497	0.0174909446965	S1PR1/PHLDB2/DLC1
response to hydrogen peroxide	GO:0042542	0.017813708236	HMOX1/TRPC6/PTK2B/FOSL1/JUN/RHOB
blood vessel endothelial cell migration	GO:0043534	0.017813708236	HMOX1/EGR3/PTK2B/SPRED1/MYH9/SRF
muscle tissue development	GO:0060537	0.0178331697315	IFRD1/PDLIM5/NRG1/S1PR1/CYP26B1/FOS/PIM1/ACTA1/SRF/ATF3
regulation of cytokine biosynthetic process	GO:0042035	0.0183966058781	ZFP36/HMOX1/EREG/ERRFI1/TICAM1
positive regulation of smooth muscle cell proliferation	GO:0048661	0.0192076985747	HMOX1/EREG/HBEGF/S1PR1/JUN
negative regulation of blood coagulation	GO:0030195	0.0195453592635	THBD/ALOX12/CEACAM1/PLAUR
negative regulation of hemostasis	GO:1900047	0.0195453592635	THBD/ALOX12/CEACAM1/PLAUR
response to hypoxia	GO:0001666	0.0195659147154	HMOX1/STC2/ADM/PMAIP1/TRPC6/PTK2B/PLK3/SRF/UBC
regulation of cytoskeleton organization	GO:0051493	0.0195659147154	S1PR1/PTK2B/PHLDB2/CLIC4/RASSF1/DAPK3/CDC42EP2/MYADM/NES/PTGER4/DLC1/RHOB
regulation of actin filament-based process	GO:0032970	0.0195659147154	S1PR1/PTK2B/PHLDB2/DAPK3/CDC42EP2/MYH9/MYADM/PTGER4/DLC1/RHOB
respiratory system development	GO:0060541	0.0196646122829	SLC7A11/EDN2/STK40/CHI3L1/ERRFI1/SPRY2/SRF
sprouting angiogenesis	GO:0002040	0.0200129313896	HMOX1/EGR3/CEACAM1/PTK2B/SPRED1/SRF
regulation of smooth muscle cell proliferation	GO:0048660	0.0206319505379	HMOX1/EREG/HBEGF/S1PR1/JUN/TRIB1
muscle organ development	GO:0007517	0.0210485883192	FHL1/HBEGF/NRG1/EGR3/S1PR1/CYP26B1/FOS/PIM1/ACTA1/ATF3
learning	GO:0007612	0.0210485883192	SLC7A11/FOS/FOSL1/JUN/SRF/NPAS4
negative regulation of coagulation	GO:0050819	0.0210485883192	THBD/ALOX12/CEACAM1/PLAUR
striated muscle cell differentiation	GO:0051146	0.0212359904574	GDF15/PDLIM5/NRG1/CYP26B1/ACTG1/MYH9/ACTA1/SRF
smooth muscle cell proliferation	GO:0048659	0.0214337557801	HMOX1/EREG/HBEGF/S1PR1/JUN/TRIB1
morphogenesis of an epithelial sheet	GO:0002011	0.0216752548199	HBEGF/CEACAM1/PHLDB2/SRF
inactivation of MAPK activity	GO:0000188	0.0216752548199	DUSP8/SPRED1/SPRED2
mRNA transcription	GO:0009299	0.0216752548199	DDIT3/EREG/SRF
negative regulation of actin filament bundle assembly	GO:0032232	0.0216752548199	S1PR1/PHLDB2/DLC1
response to decreased oxygen levels	GO:0036293	0.022752090523	HMOX1/STC2/ADM/PMAIP1/TRPC6/PTK2B/PLK3/SRF/UBC
muscle cell proliferation	GO:0033002	0.0228471201184	HMOX1/EREG/HBEGF/S1PR1/JUN/PIM1/TRIB1
positive regulation of pri-miRNA transcription by RNA polymerase II	GO:1902895	0.0238496704175	FOS/JUN/SRF
response to purine-containing compound	GO:0014074	0.024304156322	THBD/PTK2B/FOS/FOSL1/JUN/FOSB
positive regulation of protein complex assembly	GO:0031334	0.0248891511787	PMAIP1/PPP2R5B/LCP1/PTK2B/FOSL1/CDC42EP2/JUN/SRF
cytokine biosynthetic process	GO:0042089	0.0250031099075	ZFP36/HMOX1/EREG/ERRFI1/TICAM1
intrinsic apoptotic signaling pathway in response to endoplasmic reticulum stress	GO:0070059	0.0251198021384	DDIT3/TRIB3/CHAC1/PMAIP1
positive regulation of DNA-templated transcription initiation	GO:2000144	0.0256393081651	FOSL1/JUN/SRF
cytokine metabolic process	GO:0042107	0.0256393081651	ZFP36/HMOX1/EREG/ERRFI1/TICAM1
fibroblast growth factor receptor signaling pathway	GO:0008543	0.0264644861675	FGF19/SHISA2/SPRED1/SPRY2/SPRED2
regulation of actin cytoskeleton organization	GO:0032956	0.0264644861675	S1PR1/PTK2B/PHLDB2/DAPK3/CDC42EP2/MYADM/PTGER4/DLC1/RHOB
cellular response to hypoxia	GO:0071456	0.0273427704897	HMOX1/STC2/PMAIP1/TRPC6/PLK3/UBC
cell growth	GO:0016049	0.0273427704897	FHL1/SESN2/IFRD1/HBEGF/PDLIM5/VCL/CEACAM1/PTK2B/SEMA7A/SRF/MEX3C
myeloid leukocyte cytokine production	GO:0061082	0.0275933216117	HMOX1/SEMA7A/TICAM1
endothelial cell differentiation	GO:0045446	0.0281515333329	NRG1/S1PR1/CEACAM1/CLIC4/MYADM
morphogenesis of an epithelium	GO:0002009	0.0287333190693	ADM/HBEGF/VCL/CEACAM1/PHLDB2/CLIC4/ETV5/SPRY2/SRF/DLC1/RHOB
DNA damage response signal transduction by p53 class mediator	GO:0030330	0.0290227054931	SESN2/PMAIP1/SPRED1/PLK3/SPRED2
leukocyte migration	GO:0050900	0.0293165201573	HMOX1/SLC7A11/EDN2/TNFRSF10A/S1PR1/CEACAM1/PTK2B/TNFRSF10D/MYH9/PTGER4
positive regulation of transcription from RNA polymerase II promoter in response to stress	GO:0036003	0.029640306814	DDIT3/SESN2/ATF3
regulation of platelet activation	GO:0010543	0.0325317478956	THBD/ALOX12/CEACAM1
positive regulation of response to external stimulus	GO:0032103	0.0344510119153	EDN2/THBD/TSLP/S1PR1/PTK2B/F3/TICAM1/PTGER4
peptidyl-threonine phosphorylation	GO:0018107	0.0346618403533	CHI3L1/TRPC6/SPRED1/SPRY2/SPRED2
stress-activated MAPK cascade	GO:0051403	0.0347269761244	ZFP36/FGF19/FZD8/PTK2B/TRIB1/FAS/UBC/PTGER4
wound healing spreading of cells	GO:0044319	0.0347269761244	HBEGF/CEACAM1/PHLDB2
epiboly involved in wound healing	GO:0090505	0.0347269761244	HBEGF/CEACAM1/PHLDB2
cellular response to decreased oxygen levels	GO:0036294	0.0349348507582	HMOX1/STC2/PMAIP1/TRPC6/PLK3/UBC
positive regulation of cellular catabolic process	GO:0031331	0.0354386917463	ZFP36/HMOX1/TRIB3/SESN2/PTK2B/PLK3/TRIB1/TICAM1/BAG2
extrinsic apoptotic signaling pathway	GO:0097191	0.0357021786477	HMOX1/PMAIP1/TNFRSF10A/TIMP3/DAPK3/FAS/ATF3
regulation of DNA damage response signal transduction by p53 class mediator	GO:0043516	0.0369798676658	PMAIP1/SPRED1/SPRED2
epiboly	GO:0090504	0.0369798676658	HBEGF/CEACAM1/PHLDB2
cell migration involved in sprouting angiogenesis	GO:0002042	0.0410790146021	HMOX1/EGR3/SPRED1/SRF
peptidyl-threonine modification	GO:0018210	0.0427956046813	CHI3L1/TRPC6/SPRED1/SPRY2/SPRED2
negative regulation of MAP kinase activity	GO:0043407	0.0427956046813	DUSP8/SPRED1/SPRY2/SPRED2
heart trabecula morphogenesis	GO:0061384	0.0428302148561	NRG1/S1PR1/SRF
cellular response to cadmium ion	GO:0071276	0.0428302148561	HMOX1/FOS/JUN
positive regulation of peptidyl-tyrosine phosphorylation	GO:0050731	0.0433989065453	EREG/HBEGF/EHD4/NRG1/TSLP/PTK2B
vasculogenesis	GO:0001570	0.0435168882173	ADM/CEACAM1/SPRED1/MYO1E
establishment of lymphocyte polarity	GO:0001767	0.0435168882173	CYP26B1/MYH9
negative regulation of leukocyte degranulation	GO:0043301	0.0435168882173	HMOX1/CEACAM1
regulation of chemokine biosynthetic process	GO:0045073	0.0435168882173	HMOX1/TICAM1
cardiac muscle cell myoblast differentiation	GO:0060379	0.0435168882173	NRG1/SRF
positive regulation of vasculogenesis	GO:2001214	0.0435168882173	ADM/CEACAM1
positive regulation of proteolysis involved in cellular protein catabolic process	GO:1903052	0.0435168882173	TRIB3/PTK2B/PLK3/TRIB1/BAG2
regulation of epithelial cell migration	GO:0010632	0.0438374386991	HMOX1/HBEGF/CEACAM1/PTK2B/SPRED1/JUN/RHOB
negative regulation of extrinsic apoptotic signaling pathway via death domain receptors	GO:1902042	0.0438374386991	HMOX1/TNFRSF10A/FAS
regulation of pri-miRNA transcription by RNA polymerase II	GO:1902893	0.0438374386991	FOS/JUN/SRF
regulation of DNA-templated transcription initiation	GO:2000142	0.0472816076894	FOSL1/JUN/SRF
peptidyl-tyrosine phosphorylation	GO:0018108	0.0484826137549	PPP2R5B/EREG/HBEGF/EHD4/ERRFI1/NRG1/TSLP/PTK2B/WEE1
regulation of binding	GO:0051098	0.0484826137549	HMOX1/DDIT3/TRIB3/NRG1/JUN/TICAM1/PLAUR/NES/BAG2
positive regulation of cysteine-type endopeptidase activity involved in apoptotic process	GO:0043280	0.0488711268696	PMAIP1/TNFRSF10A/F3/FAS/DLC1
response to progesterone	GO:0032570	0.0488711268696	FOS/FOSL1/FOSB
negative regulation of multicellular organism growth	GO:0040015	0.0488711268696	STC2/GDF15
chemokine biosynthetic process	GO:0042033	0.0488711268696	HMOX1/TICAM1
regulation of transcription from RNA polymerase II promoter in response to oxidative stress	GO:0043619	0.0488711268696	HMOX1/SESN2
chemokine metabolic process	GO:0050755	0.0488711268696	HMOX1/TICAM1
negative regulation of platelet aggregation	GO:0090331	0.0488711268696	ALOX12/CEACAM1
positive regulation of transcription from RNA polymerase II promoter in response to endoplasmic reticulum stress	GO:1990440	0.0488711268696	DDIT3/ATF3
peptidyl-tyrosine modification	GO:0018212	0.0488711268696	PPP2R5B/EREG/HBEGF/EHD4/ERRFI1/NRG1/TSLP/PTK2B/WEE1
regeneration	GO:0031099	0.0495148269411	HMOX1/ADM/IFRD1/LCP1/JUN/PTPN12
negative regulation of response to external stimulus	GO:0032102	0.0495148269411	THBD/ALOX12/CEACAM1/PHLDB2/SEMA7A/TRIB1/PLAUR/PTGER4
cellular response to calcium ion	GO:0071277	0.0496771485345	CLIC4/FOS/JUN/FOSB
