## Supplemental Table 6c for "Genomic signatures of the unjamming transition in compressed human bronchial epithelial cells"

### Enrichment on Long-Time Regime
Description	ID	p.adjust	geneID
extracellular structure organization	GO:0043062	4.63684412765e-08	SPARC/MMP2/FLRT2/COL5A2/COL3A1/COL1A2/COL1A1/ADAM12/COL4A2/COL4A1/LIPG/THBS1/COMP/MMP10/PHLDB1/COL4A4
extracellular matrix organization	GO:0030198	4.63684412765e-08	SPARC/MMP2/FLRT2/COL5A2/COL3A1/COL1A2/COL1A1/ADAM12/COL4A2/COL4A1/THBS1/COMP/MMP10/PHLDB1/COL4A4
cellular response to transforming growth factor beta stimulus	GO:0071560	7.10821468484e-05	WNT7A/COL3A1/COL1A2/COL1A1/COL4A2/PMEPA1/CDKN2B/RASL11B/THBS1/NOX4
response to transforming growth factor beta	GO:0071559	7.10821468484e-05	WNT7A/COL3A1/COL1A2/COL1A1/COL4A2/PMEPA1/CDKN2B/RASL11B/THBS1/NOX4
cellular response to amino acid stimulus	GO:0071230	0.000258047414707	MMP2/COL5A2/COL3A1/COL1A2/COL1A1/COL4A1
transmembrane receptor protein serine/threonine kinase signaling pathway	GO:0007178	0.000686516118495	COL3A1/COL1A2/FSTL3/FZD1/VIM/PMEPA1/CDKN2B/RASL11B/THBS1/FST
collagen-activated tyrosine kinase receptor signaling pathway	GO:0038063	0.00279048592318	COL1A1/COL4A2/COL4A1
response to amino acid	GO:0043200	0.00279048592318	MMP2/COL5A2/COL3A1/COL1A2/COL1A1/COL4A1
collagen-activated signaling pathway	GO:0038065	0.00530240795316	COL1A1/COL4A2/COL4A1
regulation of transmembrane receptor protein serine/threonine kinase signaling pathway	GO:0090092	0.01411740803	FSTL3/FZD1/PMEPA1/CDKN2B/RASL11B/THBS1/FST
collagen fibril organization	GO:0030199	0.01411740803	COL5A2/COL3A1/COL1A2/COL1A1
intermediate filament organization	GO:0045109	0.0166050723951	KRT14/NEFM/VIM
basement membrane organization	GO:0071711	0.0166050723951	FLRT2/COL4A1/PHLDB1
endothelial cell development	GO:0001885	0.0198497530942	S1PR3/WNT7A/PROC/COL4A4
skin development	GO:0043588	0.0205164885795	KRT14/COL5A2/COL3A1/COL1A2/SFN/LGR5/COL1A1/FST
transforming growth factor beta receptor signaling pathway	GO:0007179	0.0205164885795	COL3A1/COL1A2/PMEPA1/CDKN2B/RASL11B/THBS1
trabecula formation	GO:0060343	0.0205164885795	MMP2/COL1A1/ADAMTS1
negative regulation of transmembrane receptor protein serine/threonine kinase signaling pathway	GO:0090101	0.0205164885795	FSTL3/FZD1/PMEPA1/RASL11B/FST
response to monosaccharide	GO:0034284	0.0264947248207	SPARC/THBS1/SLC2A5/NOX4/GPR68/LGALS1
epithelial cell development	GO:0002064	0.0282812494298	S1PR3/WNT7A/SFN/PROC/VIM/COL4A4
cellular response to acid chemical	GO:0071229	0.0282812494298	MMP2/COL5A2/COL3A1/COL1A2/COL1A1/COL4A1
skeletal system development	GO:0001501	0.0324327939283	SPARC/WNT7A/MMP2/COL5A2/COL3A1/COL1A2/COL1A1/COMP/GPR68
response to carbohydrate	GO:0009743	0.0390608590191	SPARC/THBS1/SLC2A5/NOX4/GPR68/LGALS1
negative regulation of cellular response to growth factor stimulus	GO:0090288	0.0406286943499	FSTL3/FZD1/PMEPA1/RASL11B/THBS1
negative regulation of cell development	GO:0010721	0.0445234664118	S1PR3/WNT7A/COL3A1/DPYSL3/VIM/MAP2/LGALS1
response to acid chemical	GO:0001101	0.0488600621675	SPARC/MMP2/COL5A2/COL3A1/COL1A2/COL1A1/COL4A1
