## Supplemental Table 6d for "Genomic signatures of the unjamming transition in compressed human bronchial epithelial cells"

###Enrichment on Steadily-Increasing Regime
Description	ID	p.adjust	geneID
cell-substrate adhesion	GO:0031589	0.00757463481598	ITGB6/CYR61/TNFRSF12A/ACTN1/FLNA/ITGB3/NEDD9
integrin-mediated signaling pathway	GO:0007229	0.0229639018328	ITGB6/FLNA/ITGB3/NEDD9
osteoblast differentiation	GO:0001649	0.0229639018328	CYP24A1/CYR61/PTHLH/TNC/PDLIM7
extracellular matrix organization	GO:0030198	0.0229639018328	ITGB6/CYR61/FSCN1/LOXL2/ITGB3/TNC
positive regulation of nervous system development	GO:0051962	0.0229639018328	ZNF365/SKIL/ANKRD1/TNFRSF12A/FLNA/ADGRB1/AMIGO2
extracellular structure organization	GO:0043062	0.0314018256595	ITGB6/CYR61/FSCN1/LOXL2/ITGB3/TNC
positive regulation of podosome assembly	GO:0071803	0.0314018256595	FSCN1/MSN
platelet aggregation	GO:0070527	0.0314018256595	FLNA/ITGB3/MYL9
positive regulation of cell morphogenesis involved in differentiation	GO:0010770	0.0314018256595	SKIL/TNFRSF12A/FLNA/NEDD9
regulation of muscle contraction	GO:0006937	0.0314018256595	SPHK1/FLNA/CNN1/MYL9
actin filament bundle assembly	GO:0051017	0.0314018256595	ACTN1/FLNA/FSCN1/NEDD9
actin filament bundle organization	GO:0061572	0.0314018256595	ACTN1/FLNA/FSCN1/NEDD9
regulation of cartilage development	GO:0061035	0.031636178224	CYR61/LOXL2/PTHLH
regulation of podosome assembly	GO:0071801	0.0366696338242	FSCN1/MSN
morphogenesis of an epithelium	GO:0002009	0.0381981130572	CYR61/FLNA/TGFB1I1/MSN/TNC/KRT17
homotypic cell-cell adhesion	GO:0034109	0.0394100539006	FLNA/ITGB3/MYL9
establishment of apical/basal cell polarity	GO:0035089	0.0394100539006	FSCN1/MSN
muscle contraction	GO:0006936	0.0394100539006	SPHK1/FLNA/LMOD1/CNN1/MYL9
adenylate cyclase-modulating G protein-coupled receptor signaling pathway	GO:0007188	0.0394100539006	FLNA/AKAP12/PTHLH/ADGRB1
cellular response to vitamin D	GO:0071305	0.0394100539006	CYP24A1/TNC
podosome assembly	GO:0071800	0.0394100539006	FSCN1/MSN
positive regulation of cell development	GO:0010720	0.0394100539006	ZNF365/SKIL/ANKRD1/TNFRSF12A/FLNA/NEDD9
establishment of monopolar cell polarity	GO:0061162	0.0400973261137	FSCN1/MSN
substrate adhesion-dependent cell spreading	GO:0034446	0.0406496587764	FLNA/ITGB3/NEDD9
establishment or maintenance of monopolar cell polarity	GO:0061339	0.0407134646005	FSCN1/MSN
regulation of response to DNA damage stimulus	GO:2001020	0.043916994429	ZNF365/SKIL/ANKRD1/IER3
ossification	GO:0001503	0.0462151876098	CYP24A1/CYR61/PTHLH/TNC/PDLIM7
G protein-coupled receptor signaling pathway coupled to cyclic nucleotide second messenger	GO:0007187	0.0462151876098	FLNA/AKAP12/PTHLH/ADGRB1
