## Supplemental Table 7 for "Genomic signatures of the unjamming transition in compressed human bronchial epithelial cells"

Description	ID	p.adjust	geneID
regulation of lipid metabolic process	GO:0019216	0.00705436592538	SNAI2/CEACAM1/TRIB3/CAV1/FHL2/PTK2B/BCL11B/VAV3/GLIPR1/SNCA/CCDC3/FGF19/WNT4/PSAPL1/PDGFA
negative regulation of small molecule metabolic process	GO:0062014	0.00855930468317	SNAI2/CEACAM1/TRIB3/CBFA2T3/SNCA/FGF19/WNT4
regulation of small molecule metabolic process	GO:0062012	0.00859963166997	SNAI2/CEACAM1/TRIB3/CAV1/PTK2B/CBFA2T3/SESN2/PMAIP1/SNCA/IGFBP3/SLC7A11/FGF19/WNT4/P2RY1
negative regulation of lipid metabolic process	GO:0045833	0.0158375604305	SNAI2/CEACAM1/TRIB3/FGF19/WNT4/PDGFA
receptor metabolic process	GO:0043112	0.0162628729712	EDN1/CEACAM1/CAV1/ACKR3/SNCA/ADM/WNT3A/NRG1/ITGB3
regulation of cellular ketone metabolic process	GO:0010565	0.0221093442503	CEACAM1/TRIB3/CAV1/SNCA/SLC7A11/FGF19/WNT4
regulation of cellular carbohydrate metabolic process	GO:0010675	0.0288236612462	PTK2B/CBFA2T3/SESN2/PMAIP1/SNCA/IGFBP3/P2RY1
cellular ketone metabolic process	GO:0042180	0.0436034495602	CEACAM1/TRIB3/CAV1/SNCA/ADM/SLC7A11/FGF19/WNT4
reactive oxygen species metabolic process	GO:0072593	0.0436034495602	EDN1/BMP7/CAV1/ALOX12/PTK2B/TICAM1/SESN2/PMAIP1/SNCA/STK17A
cellular carbohydrate metabolic process	GO:0044262	0.0492856549525	HAS3/PTK2B/CBFA2T3/SESN2/PMAIP1/SNCA/IGFBP3/PGM2L1/P2RY1/STK40
