## Supplemental Table 8 for "Genomic signatures of the unjamming transition in compressed human bronchial epithelial cells"

Description	ID	p.adjust	geneID
Cholesterol biosynthesis	R-HSA-191273	4.90454863991e-06	3930/1717/6713/6309/3157/6307/2222/39/3156/4597/10682/1595/2224
Integrin cell surface interactions	R-HSA-216083	7.18471992847e-05	3673/3386/3678/3694/1286/1277/1290/1311/7057/3371/1284/1281/3690/1282/1278/1294/1307/1285/3685/3676/3693/3684
RAF-independent MAPK1/3 activation	R-HSA-112409	7.89725182712e-05	1850/1852/1846/1843/11221/1847/80824/8682/3570/1848/1849
Non-integrin membrane-ECM interactions	R-HSA-3000171	0.000176633524248	5154/3673/1286/1277/1290/87/7057/3371/1284/1281/3690/1282/1278/3912/1285/3685/3693
MAPK family signaling cascades	R-HSA-5683057	0.000176633524248	7316/1850/7414/161742/5154/1852/1846/5526/5922/23198/10435/2069/9965/1843/1839/5908/11221/8660/1847/3667/5597/4254/80824/2903/10602/8682/3690/3570/3725/5596/71/1848/3815/2261/60/284/3560/54756/3084/200734/9048/1849/6714/2246/5979
ECM proteoglycans	R-HSA-3000178	0.000176633524248	3673/6678/3694/1286/1277/1290/1311/3371/1284/1281/7042/3690/1282/1278/4148/3912/1285/3685/3693
Signaling by Receptor Tyrosine Kinases	R-HSA-9006934	0.000176633524248	7316/5782/161742/5154/1846/10451/2185/57761/10253/2069/9965/1839/8828/3673/5908/558/10252/4205/8660/3667/4254/7422/5327/6461/1845/1286/1277/1290/7057/857/1284/1281/23768/3690/1282/8877/4688/2887/8038/71/525/1848/80310/3815/1278/3912/2261/1285/60/3685/84951/5753/9982/64759/3084/3730/200734/2321/1849/6714/2246/85301
Extracellular matrix organization	R-HSA-1474244	0.000176633524248	84171/5154/634/84290/650/3673/3386/3678/4313/6678/3694/1286/1277/1290/87/1311/7057/3371/1284/1281/4017/655/7042/3690/1282/9510/8038/4319/1278/667/1294/1307/4052/4148/3912/1285/3685/3676/1303/55214/3693/50859/92291/871/3684/85301
Syndecan interactions	R-HSA-3000170	0.000176633524248	3673/1277/1290/87/7057/3371/1281/3690/1278/3685/3693
MAPK1/MAPK3 signaling	R-HSA-5684996	0.000176633524248	7316/1850/7414/161742/5154/1852/1846/5526/5922/23198/2069/9965/1843/1839/5908/11221/8660/1847/3667/4254/80824/2903/8682/3690/3570/71/1848/3815/2261/60/284/3560/54756/3084/200734/9048/1849/6714/2246/5979
Cell-extracellular matrix interactions	R-HSA-446353	0.000176633524248	7408/7016/87/2316/71/54751/10979/60/55679
RAF/MAP kinase cascade	R-HSA-5673001	0.000203066280234	7316/1850/7414/161742/5154/1852/1846/5526/5922/23198/2069/9965/1843/1839/5908/11221/8660/1847/3667/4254/80824/2903/8682/3690/71/1848/3815/2261/60/284/3560/54756/3084/200734/9048/1849/6714/2246/5979
Cell junction organization	R-HSA-446728	0.000203066280234	3852/5010/7408/5817/7016/1004/87/2316/3861/9073/1000/71/54751/54549/10979/667/84552/60/1009/55679/9074
Interleukin-4 and Interleukin-13 signaling	R-HSA-6785807	0.000503711760573	5292/3162/1901/9021/5743/6095/7422/6935/4313/6624/3570/7431/3726/1278/2353/595/246/1026/3976/948/3684/332
TP53 Regulates Transcription of Death Receptors and Ligands	R-HSA-6803211	0.000510239154237	8797/355/8793/7161/8795/3486/8626
Crosslinking of collagen fibrils	R-HSA-2243919	0.00138979186638	84171/1286/1277/1284/4017/1282/1278/1285
Signaling by Interleukins	R-HSA-449147	0.00282867104502	7316/29760/5292/5782/3162/163702/1846/1901/2185/23198/6804/85480/3936/6809/27250/9180/1326/5908/4205/9021/8660/53833/5743/3667/6095/7422/6935/1845/90865/8351/4313/4478/6624/5803/3589/3570/3725/7431/3726/1848/1278/1265/2353/595/246/3560/1026/8835/3976/9244/3656/9235/1849/948/3684/332
Anchoring fibril formation	R-HSA-2214320	0.00282867104502	1286/1277/1284/1282/1278/1294/1285
Collagen chain trimerization	R-HSA-8948216	0.00351029276452	1286/1277/1290/1284/1281/1282/1278/1294/1307/1285/1303/85301
Cell-Cell communication	R-HSA-1500931	0.00351029276452	3852/2185/5010/7408/5817/7016/1004/87/2316/3861/9073/1000/71/54751/54549/10979/667/84552/60/1009/55679/6714/9074
