## Supplemental Table 10 for "Genomic signatures of the unjamming transition in compressed human bronchial epithelial cells"

Description	ID	p.adjust	geneID
sterol biosynthetic process	GO:0016126	1.40412849607e-09	SQLE/APOB/MVD/ACAA2/SC5D/FDFT1/CYP51A1/HMGCR/CH25H/SEC14L2/HMGCS1/EBP/MSMO1/DHCR7/FDPS/FAXDC2/FGF1/ABCG1/ACAT2/SCD
cholesterol biosynthetic process	GO:0006695	1.29059143649e-08	SQLE/APOB/MVD/ACAA2/SC5D/FDFT1/CYP51A1/HMGCR/SEC14L2/HMGCS1/EBP/MSMO1/DHCR7/FDPS/FGF1/ABCG1/ACAT2/SCD
secondary alcohol biosynthetic process	GO:1902653	1.29059143649e-08	SQLE/APOB/MVD/ACAA2/SC5D/FDFT1/CYP51A1/HMGCR/SEC14L2/HMGCS1/EBP/MSMO1/DHCR7/FDPS/FGF1/ABCG1/ACAT2/SCD
extracellular structure organization	GO:0043062	1.29059143649e-08	COL7A1/MMP10/ITGA4/COL3A1/APOB/COL4A4/COL4A3/COL4A1/ITGAV/ITGAM/COL16A1/SPARC/NPNT/ITGB3/ITGB5/ITGB6/WNT3A/LIPG/LAMB1/PHLDB1/HAS3/COL5A2/TGFB2/LOXL2/MATN3/MMP2/CD36/FLRT2/COL12A1/FSCN1/COL1A2/COL1A1/MELTF/BMP7/CCDC80/THBS1/COL27A1/ABCG1/ADAM12/CYP1B1/SERPINH1
cellular response to transforming growth factor beta stimulus	GO:0071560	1.49275253815e-08	COL3A1/PEG10/SMAD7/NPNT/ITGB5/LTBP1/CDKN2B/WNT7A/PMEPA1/CDKN1C/TGFBR3/TGFB2/DKK3/SKIL/CAV1/JUN/PPARGC1A/ZYX/FOS/COL1A2/COL1A1/KLF10/EDN1/NOX4/THBS1/TGFB1I1/RASL11B/FERMT2/SRC/ANKRD1/PDGFD
response to transforming growth factor beta	GO:0071559	2.64001357383e-08	COL3A1/PEG10/SMAD7/NPNT/ITGB5/LTBP1/CDKN2B/WNT7A/PMEPA1/CDKN1C/TGFBR3/TGFB2/DKK3/SKIL/CAV1/JUN/PPARGC1A/ZYX/FOS/COL1A2/COL1A1/KLF10/EDN1/NOX4/THBS1/TGFB1I1/RASL11B/FERMT2/SRC/ANKRD1/PDGFD
extracellular matrix organization	GO:0030198	8.30772940078e-08	COL7A1/MMP10/ITGA4/COL3A1/COL4A4/COL4A3/COL4A1/ITGAV/ITGAM/COL16A1/SPARC/NPNT/ITGB3/ITGB5/ITGB6/WNT3A/LAMB1/PHLDB1/HAS3/COL5A2/TGFB2/LOXL2/MATN3/MMP2/FLRT2/COL12A1/FSCN1/COL1A2/COL1A1/MELTF/CCDC80/THBS1/COL27A1/ADAM12/CYP1B1/SERPINH1
sterol metabolic process	GO:0016125	8.30772940078e-08	SQLE/CYP26A1/APOB/LDLR/MVD/ACAA2/SC5D/CYP26B1/FDFT1/CYP51A1/HMGCR/CH25H/SEC14L2/HMGCS1/EBP/MSMO1/DHCR7/FDPS/FAXDC2/FGF1/ABCG1/ACAT2/CYP1B1/SCD
organic hydroxy compound biosynthetic process	GO:1901617	8.30772940078e-08	SQLE/OCA2/APOB/MVD/SPHK1/ACAA2/HSD17B3/IMPA2/SC5D/SNAI2/PDXK/FDFT1/P2RY1/TGFB2/DKK3/ALOX15/CYP51A1/HMGCR/CH25H/SEC14L2/HMGCS1/EBP/MSMO1/DHCR7/FDPS/FAXDC2/FGF1/ABCG1/ACAT2/SCD
regulation of cholesterol biosynthetic process	GO:0045540	9.06103517646e-08	SQLE/APOB/MVD/SC5D/FDFT1/CYP51A1/HMGCR/SEC14L2/HMGCS1/DHCR7/FDPS/FGF1/ABCG1/SCD
regulation of sterol biosynthetic process	GO:0106118	9.06103517646e-08	SQLE/APOB/MVD/SC5D/FDFT1/CYP51A1/HMGCR/SEC14L2/HMGCS1/DHCR7/FDPS/FGF1/ABCG1/SCD
integrin-mediated signaling pathway	GO:0007229	1.73462181037e-07	ITGA4/COL3A1/DST/ITGAV/ITGAM/FLNA/COL16A1/NEDD9/ITGB3/ITGB5/ITGB6/ADAMTS1/LIMS2/ZYX/SEMA7A/MYH9/FERMT2/SRC
regulation of cholesterol metabolic process	GO:0090181	2.13929401291e-07	SQLE/APOB/LDLR/MVD/SC5D/FDFT1/CYP51A1/HMGCR/SEC14L2/HMGCS1/DHCR7/FDPS/FGF1/ABCG1/SCD
ossification	GO:0001503	2.80730995559e-07	MN1/PDLIM7/SPARC/NPNT/NOCT/ATP6V1B1/WNT3A/SNAI2/JAG1/FZD1/IGFBP3/TPM4/IL6R/COL5A2/CYP24A1/TGFB2/ALOX15/MMP2/FGFR3/PPARGC1B/RYR1/GPNMB/FHL2/SLC8A1/WNT3/COL1A1/CDH11/KLF10/PTHLH/ALPL/MRC2/FSTL3/SEMA7A/BMP7/TP63/JUNB
steroid metabolic process	GO:0008202	3.3398622069e-07	SQLE/SULT1E1/CYP26A1/APOB/LDLR/MVD/ACAA2/HSD17B3/SC5D/SNAI2/CYP26B1/FDFT1/CYP24A1/DKK3/CYP51A1/HMGCR/KIT/CH25H/PPARGC1A/SEC14L2/HMGCS1/CYP1A1/TFCP2L1/EBP/MSMO1/DHCR7/FDPS/FAXDC2/FGF1/ABCG1/ACAT2/CYP1B1/SCD
steroid biosynthetic process	GO:0006694	3.61132819874e-07	SQLE/APOB/MVD/ACAA2/HSD17B3/SC5D/SNAI2/FDFT1/DKK3/CYP51A1/HMGCR/CH25H/PPARGC1A/SEC14L2/HMGCS1/TFCP2L1/EBP/MSMO1/DHCR7/FDPS/FAXDC2/FGF1/ABCG1/ACAT2/SCD
cell-substrate adhesion	GO:0031589	6.15116524511e-07	ITGA4/COL3A1/ITGAV/FLNA/COL16A1/NEDD9/NPNT/ITGB3/ITGB5/ITGB6/HPSE/JAG1/LAMB1/ANGPT1/ALOX15/CD36/MYADM/TNFRSF12A/ZYX/GBP1/LGALS1/COL1A1/MELTF/S100A10/CCDC80/THBS1/BCAM/SPOCK1/FZD7/DLC1/FERMT2/SRC/ACTN1
regulation of steroid biosynthetic process	GO:0050810	6.15116524511e-07	SQLE/APOB/MVD/SC5D/SNAI2/FDFT1/DKK3/CYP51A1/HMGCR/PPARGC1A/SEC14L2/HMGCS1/DHCR7/FDPS/FGF1/ABCG1/SCD
regulation of alcohol biosynthetic process	GO:1902930	6.15116524511e-07	SQLE/APOB/MVD/SC5D/FDFT1/P2RY1/DKK3/CYP51A1/HMGCR/SEC14L2/HMGCS1/DHCR7/FDPS/FGF1/ABCG1/SCD
alcohol biosynthetic process	GO:0046165	6.15116524511e-07	SQLE/APOB/MVD/SPHK1/ACAA2/IMPA2/SC5D/FDFT1/P2RY1/DKK3/CYP51A1/HMGCR/SEC14L2/HMGCS1/EBP/MSMO1/DHCR7/FDPS/FGF1/ABCG1/ACAT2/SCD
cell junction organization	GO:0034330	7.48532654297e-07	SDK2/DST/PARD6G/KRT14/FLNA/SMAD7/COL16A1/GJB2/NLGN4X/CDH2/CDH6/SNAI2/KIFC3/ACTB/GJA1/TGFB2/LIMS2/HEG1/ACTG1/CAV1/FBLIM1/FSCN1/CDH11/S100A10/THBS1/CLDN6/DLC1/FERMT2/SRC/ACTN1
regulation of steroid metabolic process	GO:0019218	9.30211919143e-07	SQLE/APOB/LDLR/MVD/SC5D/SNAI2/FDFT1/DKK3/CYP51A1/HMGCR/KIT/PPARGC1A/SEC14L2/HMGCS1/DHCR7/FDPS/FGF1/ABCG1/SCD
transforming growth factor beta receptor signaling pathway	GO:0007179	1.20373069554e-06	COL3A1/PEG10/SMAD7/NPNT/ITGB5/LTBP1/CDKN2B/PMEPA1/CDKN1C/TGFBR3/TGFB2/DKK3/SKIL/CAV1/JUN/ZYX/FOS/COL1A2/KLF10/THBS1/TGFB1I1/RASL11B/FERMT2/SRC
axon development	GO:0061564	1.20373069554e-06	SEMA4A/GRB10/ITGA4/PDLIM7/RET/RGMA/ADGRB1/ARTN/PTPRZ1/NGFR/KLF7/SLIT3/SCN1B/WNT3A/CDH2/WNT7A/SEMA6D/ANOS1/SKIL/FEZ1/NEXN/FLRT2/DCLK1/TNFRSF12A/JUN/EPHB2/EFNA2/WNT3/PALLD/CDH11/LIMK1/MAP2/NEFM/NRCAM/CCK/FSTL4/TSPAN2/SEMA7A/BMP7/RTN4RL1/SRC
alcohol metabolic process	GO:0006066	1.59235637687e-06	SQLE/SULT1E1/ALDH3A2/APOB/LDLR/MVD/SPHK1/ACAA2/IMPA2/SC5D/FDFT1/P2RY1/NUDT10/NUDT11/DKK3/ADH1C/CYP51A1/HMGCR/CH25H/SEC14L2/INPP4B/HMGCS1/EBP/MSMO1/DHCR7/FDPS/FGF1/ABCG1/ACAT2/ADH7/CYP1B1/ACSS1/SCD
negative regulation of cell development	GO:0010721	2.19285259161e-06	SEMA4A/COL3A1/RGMA/ASPM/LDLR/NGFR/WNT3A/JAG1/VIM/WNT7A/DPYSL3/S1PR3/ASCL2/DLL1/SEMA6D/CTSZ/EPHB2/GBP1/LGALS1/WNT3/MELTF/MAP2/PTHLH/NRG1/FSTL4/ZNF365/SEMA7A/BMP7/KCTD11/SPOCK1/RTN4RL1
positive regulation of cell migration	GO:0030335	2.55669216413e-06	SEMA4A/CXCL14/ITGA4/ITGAV/FLNA/FOXC2/RET/NEDD9/SPARC/MCAM/F3/SPHK1/ITGB3/ADAMTS1/FGFBP1/SNAI2/WNT7A/LAMB1/ANGPT1/FLT1/IL6R/TGFB2/SEMA6D/DAPK2/CAV1/KIT/MYADM/JUN/GPNMB/SLC8A1/COL1A1/ANXA3/EDN1/SEMA7A/BMP7/NOX4/THBS1/FGF1/SRC/TMSB4X/PDGFD
cholesterol metabolic process	GO:0008203	3.37519246768e-06	SQLE/APOB/LDLR/MVD/ACAA2/SC5D/FDFT1/CYP51A1/HMGCR/CH25H/SEC14L2/HMGCS1/EBP/MSMO1/DHCR7/FDPS/FGF1/ABCG1/ACAT2/SCD
secondary alcohol metabolic process	GO:1902652	5.22253051097e-06	SQLE/APOB/LDLR/MVD/ACAA2/SC5D/FDFT1/CYP51A1/HMGCR/CH25H/SEC14L2/HMGCS1/EBP/MSMO1/DHCR7/FDPS/FGF1/ABCG1/ACAT2/SCD
transmembrane receptor protein serine/threonine kinase signaling pathway	GO:0007178	6.08571241572e-06	COL3A1/PEG10/SMAD7/RGMA/NPNT/ITGB5/LTBP1/CDKN2B/VIM/FZD1/PMEPA1/CDKN1C/TGFBR3/TGFB2/DKK3/SKIL/CAV1/JUN/ZYX/FOS/FST/COL1A2/KLF10/FSTL3/FSTL1/BMP7/THBS1/TGFB1I1/RASL11B/FERMT2/SRC
