## Supplemental Table 11 for "Genomic signatures of the unjamming transition in compressed human bronchial epithelial cells"

Symbol	FCS	in_src	in_dest
GSTA2	17.7327526429	False	False
LGALS13	14.824701043	False	False
IL6	13.7601767507	False	False
ZBTB34	13.5950288211	False	False
ADAM8	13.5736319657	False	False
PLA2G3	13.0893661314	False	False
CLEC9A	11.9697305598	False	False
KCNK3	10.9036800923	False	False
SMTN	10.2953204993	False	True
PPP1R1A	9.63451108915	False	False
PLXNA1	9.61560376731	False	False
ANO3	9.52215104181	False	False
ADAM28	9.21013805603	False	False
FGF8	8.8146841682	False	False
FGF6	8.8146841682	False	False
KCNK15	8.34585227459	False	False
KRTAP12-4	8.02363417733	False	False
FAM72A	7.93587841305	False	False
STAG1	7.67077213031	False	False
PDS5A	7.58125511777	False	False
C11orf65	7.49011754575	False	False
RXRG	7.45570012679	False	False
OMG	7.41180617963	False	False
ITGAV	7.40532534296	False	True
SAMD4B	7.40253154234	False	False
FAM131A	7.35442864776	False	False
NDE1	7.28228760798	True	False
PDS5B	7.24510224025	False	False
STAG2	7.23538215386	False	False
FBXO38	7.20888610984	False	False
LNP1	7.14826418018	False	False
EGR2	7.03240479149	False	False
ZNF138	7.01934717588	False	False
MAPK1	6.83496675164	False	False
MYO1A	6.82238370599	False	False
INHBE	6.80467445756	False	False
CDH10	6.79092763276	False	False
METTL7A	6.63818911131	False	False
FAM83F	6.63818911131	False	False
EGR1	6.55819986984	False	False
FGF7	6.50289809265	False	False
GATA6	6.45120469912	False	False
FLNB	6.38068123086	False	False
CFAP20	6.33062904694	False	False
NBEAL1	6.26154863673	False	False
FERMT2	6.23020000645	True	True
IL11RA	6.17749871438	False	False
ATP1B4	6.10535099003	False	False
FAM207A	6.07989768306	False	False
TKFC	6.07868392306	False	False
GRHL2	6.07035695432	False	False
VEZT	6.05003368045	False	False
ADAM19	6.04352852139	False	False
STAB2	5.89248243412	False	False
VARS1	5.8304445546	False	False
OSM	5.8060465711	False	False
DNAJB5	5.76563537471	True	False
GPC3	5.75634735495	False	False
GABRR2	5.74819882687	False	False
H3C8	5.73646454753	False	False
CNTN1	5.6969275516	False	False
PLA2G4C	5.69494015824	False	False
METAP2	5.680947936	False	False
INPP5E	5.65837184532	False	False
RIBC1	5.62376166363	False	False
FZD2	5.59969521043	True	False
CDH9	5.52420942923	False	False
ADARB2	5.50167774427	False	False
TXNIP	5.46764192568	False	False
FZD1	5.40833649211	False	True
UBP1	5.3895356022	False	False
LAPTM4B	5.34642008343	False	False
LIFR	5.31015608411	False	False
MACROH2A2	5.30622562411	False	False
IL6ST	5.28972669602	False	False
CLK4	5.28140130721	False	False
CCDC17	5.27594187565	False	False
KLHL5	5.26816357826	False	False
PABPC1	5.22527529744	False	False
WNT2	5.21844742807	False	False
PLXNB1	5.20464226872	False	False
RPH3AL	5.1704603572	False	False
MTG2	5.16703069692	False	False
LACTB	5.165002389	False	False
P2RY2	5.14798227919	False	False
GRK6	5.10608140476	True	False
ADORA1	5.0890657662	False	False
APOC3	5.05477969519	False	False
RPS23	5.01954213616	False	False
ITGA8	5.00466700575	False	False
NCOR2	5.00434841204	False	False
CLDN10	4.96185164147	False	False
FAAH	4.95164023905	False	False
MFN2	4.92049993165	False	False
PSMC6	4.88396684919	False	False
IKZF4	4.88076677761	False	False
FGF4	4.87801476645	False	False
CASP5	4.87755825244	False	False
KRT5	4.86526886016	True	False
SLC44A3	4.79697425776	False	False
CUTA	4.78633048955	False	False
PTPRH	4.78407302091	False	False
NPEPPS	4.77549079383	False	False
FBN2	4.75266838363	False	False
CDX2	4.72613974598	False	False
USH2A	4.7161806156	False	False
TM4SF1	4.71161576231	False	False
ACTB	4.70450862357	True	True
YIPF6	4.69944698093	False	False
SHROOM3	4.69211231409	False	False
SFN	4.68526979166	False	True
MAFA	4.66314052223	False	False
FGF5	4.64352678398	False	False
ITPKA	4.63408651801	False	False
NNMT	4.61447612881	False	False
NEURL1	4.61375974752	False	False
JUND	4.59255572729	True	False
ITGB5	4.58709288477	False	True
FBXO45	4.5821061658	False	False
PTPRR	4.57856218499	False	False
PTPN13	4.57333630491	False	False
ARHGAP11A	4.57214206235	False	False
PLD2	4.54911297806	False	False
ZNF827	4.54620533761	False	False
MAPK4	4.53597071106	False	True
DPH1	4.53077836371	False	False
ZNF200	4.49563072103	False	False
POLE	4.49507033409	False	False
TGM5	4.47720405843	False	False
KCNK9	4.47650134634	False	False
SAA1	4.47349158764	False	False
KCNJ16	4.45537014371	True	False
SERPINE2	4.44232637137	False	False
PSG3	4.438518029	False	False
CELF3	4.42701729918	False	False
AHR	4.39689056064	False	False
ARHGAP10	4.39582557702	False	False
C2orf50	4.39449486646	False	False
MFNG	4.38960564869	False	False
LFNG	4.38960564869	True	False
FBN1	4.37962864147	False	False
TMEM132A	4.37850737529	False	False
CYP3A5	4.37237825828	False	False
SOX10	4.37078079308	False	False
TRIB1	4.36891774693	True	False
POTEKP	4.36873699508	False	False
SLC7A9	4.36852239463	False	False
PLXNB2	4.36757665306	False	False
NHLRC1	4.36451965803	False	False
NFASC	4.36268087763	False	False
ADGRE5	4.34914988255	False	False
ZIC3	4.32817739143	False	False
FGD6	4.32591899883	False	False
PNPLA2	4.31673195434	False	False
ANGPTL3	4.30844736265	False	False
ADNP	4.30729305152	False	False
RBM8A	4.30191704694	False	False
CAMK1	4.27768533184	False	False
BORA	4.25526838483	False	False
RNF185	4.25403806154	False	False
NRCAM	4.25215828285	False	True
ANTXR2	4.24903145375	False	False
MARCHF6	4.22717739667	False	False
C6orf47	4.21577434836	False	False
FGF1	4.21287409299	True	True
OTX1	4.20903143609	False	False
CTSK	4.20894815363	False	False
GCNT1	4.19213339286	False	False
LIN7A	4.18534315693	False	False
KSR1	4.18417194751	False	False
CNTFR	4.17985686575	False	False
CLCF1	4.14169667884	False	False
PSIP1	4.12591511789	False	False
TTC19	4.08475011423	False	False
ASCC2	4.07351006378	False	False
TMEM241	4.0638532458	False	False
DENND5B	4.06192009428	False	False
SPIB	4.06122198906	False	False
LIMK1	4.02150369069	False	True
HAPLN1	4.01836474296	False	False
H3-5	4.01479382822	False	False
SPOCK2	4.01470930318	False	False
LEPROTL1	4.00076725845	False	False
SLC27A4	3.99985132453	False	False
SALL1	3.99687529314	False	False
PTPN21	3.99220827733	False	False
NCF4	3.9851882449	False	False
ARAP1	3.9809387129	False	False
PRKG1	3.97317063103	False	False
KLF3	3.97170481247	False	False
DDX42	3.93402425505	False	False
LTC4S	3.93320610614	False	False
AKT1	3.92512092989	False	False
IQCN	3.92411168343	False	False
ALOXE3	3.92330306985	False	False
TMOD1	3.91950951146	False	False
GULP1	3.9129299448	False	False
PACSIN3	3.89716134809	False	False
ZNF579	3.89641131618	False	False
CMKLR1	3.87926096358	False	False
TLR6	3.84463281287	False	False
PF4	3.84411490927	False	False
SMG7	3.84260435719	False	False
WNT3A	3.84095646223	True	True
FIGLA	3.83798595343	False	False
DUSP7	3.83343755654	True	True
ATF3	3.81194800974	True	False
DKKL1	3.80612968347	False	False
SERPINB6	3.78612349253	False	False
PDGFA	3.77456528013	True	False
MSI1	3.77044307974	False	False
ZBTB26	3.75594227653	False	False
CHD4	3.75167553255	False	False
MS4A4A	3.74850945083	False	False
TSSK1B	3.73953853143	False	False
LGALS8	3.73805563668	False	False
GRINA	3.70182492334	False	False
ZNF513	3.7012735746	False	False
RBL1	3.68638857115	False	False
FOSB	3.66754654132	True	False
P2RX4	3.65107871596	False	False
FLT3LG	3.64528713581	False	False
FZD5	3.62546215902	False	False
PTPRB	3.6225651066	False	True
HPRT1	3.61772486994	False	False
CNTF	3.60089337508	False	False
HSPA12B	3.59319617515	False	False
MYCL	3.59255974723	True	False
ITGB6	3.57642641078	True	True
GSTA1	3.57188512415	False	False
HOXD13	3.57160232562	False	False
LRRC57	3.55800387431	False	False
NDUFV3	3.53229503826	False	False
CLMN	3.52520353991	False	False
FZD7	3.51386349493	False	True
BCAR1	3.51202321683	False	False
PIGN	3.51010776225	False	False
ZC3H7A	3.50762871248	False	False
IRAG1	3.4900548009	False	False
PATJ	3.47375518764	False	False
MMP15	3.46269322362	False	False
CWF19L1	3.45788448811	False	False
TTC17	3.45385602859	False	False
PCSK9	3.45324308776	False	False
CALB1	3.44912975413	False	False
CPEB4	3.43613822802	False	False
MATN2	3.43388687112	False	False
MYOT	3.42491778185	False	False
TMC6	3.42401208802	False	False
SEMA5B	3.41944592358	False	False
TJP1	3.41322879809	False	False
LMNB2	3.41216625891	False	False
SRM	3.40886934685	False	False
KRT72	3.40091606831	False	False
EGFR	3.40017718189	False	False
PROX1	3.39136046402	False	False
ZNF155	3.37650663417	False	False
NOVA1	3.35954228441	False	False
SEMA4F	3.35173097754	False	False
CLEC4M	3.34973067715	False	False
FTO	3.34474919981	False	False
EAF1	3.34058591223	False	False
KEL	3.33661048339	False	False
ZNF687	3.33638824386	False	False
TLR4	3.33467943244	False	False
DDX54	3.33174000789	False	False
NEDD4L	3.3302131693	False	False
HES4	3.3283759482	False	False
F11	3.32678060606	False	False
CACNA1B	3.32286421169	False	False
CEBPA	3.31673294423	False	False
EGFL7	3.3142370673	False	False
GRIK1	3.31399182211	False	False
RXRB	3.30765109053	False	False
FGF17	3.29864374818	False	False
STX4	3.29541012385	False	False
SP1	3.28223639773	False	False
NFIA	3.28158922555	False	False
KCNMB2	3.27918236314	False	False
SLC7A7	3.2636848072	False	False
FRS2	3.2616494687	False	False
POLD2	3.26070946471	False	False
H3C3	3.26004495053	False	False
SLC30A2	3.25779541891	False	False
NBAS	3.2577220154	False	False
NOP14	3.24724426668	False	False
CCDC91	3.24604447636	False	False
RFFL	3.23555176239	False	False
MARCKSL1	3.23089390682	False	False
ITGB4	3.22740741844	False	False
SPOPL	3.21500859495	False	False
WASF2	3.2106323036	False	False
USP29	3.20989800936	False	False
CYB5A	3.20059125286	False	False
LTBP3	3.19703414828	False	False
FZD9	3.19378207901	False	False
TEX10	3.18658306027	False	False
ANP32C	3.1825002531	False	False
PROCR	3.18116308138	False	True
FCHSD1	3.17123649048	False	False
HELLS	3.17100802453	False	False
ZNF267	3.17083867448	True	False
PLA2G12A	3.17050291189	False	False
ITPRIP	3.16566786789	True	False
POM121L8P	3.16556555724	False	False
BAZ1A	3.15026550362	False	False
PPP1R13L	3.14930268828	False	False
HBP1	3.14284964798	False	False
ACTG2	3.13627097601	True	False
AGO2	3.12931182237	False	False
PPIE	3.12417884783	False	False
PEPD	3.11863028009	False	False
MXD1	3.11211995874	True	False
CIAPIN1	3.10828761845	False	False
ERAP1	3.1047536728	False	False
FANCF	3.104503839	False	False
METTL16	3.10262678762	False	False
SCYL2	3.10160314912	False	False
PACSIN2	3.09710557803	True	False
HAVCR1	3.08580684033	False	False
MAPK11	3.07771225518	False	False
FAM90A1	3.07205142582	False	False
PLAGL1	3.06747364023	False	False
ZFR	3.06380425924	False	False
FNTA	3.06001573803	False	False
RBPMS2	3.05955822901	False	False
NDRG2	3.05445125136	False	False
NFE2L3	3.04364825364	False	False
EP300	3.0428897147	False	False
TJP3	3.04103472783	False	False
PANX1	3.03552523826	False	False
TAB1	3.02272215103	False	False
RIMBP3	3.0180380484	False	False
SH2D3C	3.01664075073	False	False
KARS1	3.01593951431	False	False
ENG	3.0105705975	False	False
RBP3	3.00412579616	False	False
DIP2A	2.99729338798	False	False
PRDM5	2.99662591447	False	False
ITGB3	2.99378446517	True	True
CMSS1	2.992942001	False	False
TNF	2.99273905984	False	False
IARS1	2.99222658951	False	False
IKZF1	2.98370857311	False	False
SLC41A2	2.98188189345	False	False
MUC1	2.98001109325	False	False
LRP1B	2.97946603588	False	False
WNT1	2.95894139214	False	False
PKP3	2.95386874787	False	False
PRR20C	2.92138131379	False	False
ZMYM5	2.91543343111	False	False
RASSF1	2.90722798532	True	False
SDAD1	2.90666159368	False	False
IMPA2	2.90548335915	True	True
SUSD2	2.90467189911	False	False
RASAL3	2.89786404135	False	False
RETREG3	2.89732588947	False	False
MME	2.89404820465	False	True
BCAR3	2.88412719343	True	False
TK1	2.88163706457	False	True
ABCG4	2.88050466998	False	False
RUNX1	2.87911844219	False	False
SLC30A1	2.87741318111	False	False
COMP	2.8771268213	False	True
MYO5A	2.87353321296	False	False
ZDHHC2	2.87058786484	False	False
DLX5	2.86145067048	False	False
WNT5B	2.85301455958	True	False
MAPK8	2.85064737998	False	False
SH3D21	2.84542890914	False	False
DGCR2	2.8445931026	False	False
GANC	2.8339469775	False	False
PAK4	2.82454434018	False	False
PRRX1	2.82370804478	False	False
ORM1	2.82307159242	False	False
HDAC1	2.81511971446	False	False
SPP1	2.8098081912	False	False
MTMR1	2.80970112962	False	False
ZZEF1	2.80815443512	False	False
EFEMP1	2.80250766637	False	False
PRR14	2.79576570082	False	False
KRTAP15-1	2.79536834472	False	False
HIPK3	2.77536265333	False	False
LPAL2	2.77072941855	False	False
CYHR1	2.76619625438	False	False
GSK3B	2.76581087001	False	False
FUT3	2.76525605366	True	False
CUL4B	2.76498884108	False	False
ZNF431	2.75853030503	False	False
PLBD1	2.75702635064	False	False
MED12L	2.75580144801	False	False
CARD6	2.75408723597	False	False
CETN1	2.75302238159	False	False
NEDD9	2.75293900389	True	True
ATOX1	2.75290813542	False	False
YWHAG	2.74421196374	False	False
DNAJC5	2.74269592889	False	False
EXPH5	2.74152002857	False	False
YES1	2.74129176659	False	False
TRIP13	2.73589719153	False	False
ZKSCAN8	2.73575990193	False	False
CTNNB1	2.73557349712	False	False
CNKSR2	2.73210342422	False	False
TCTEX1D4	2.72608163874	False	False
SGPP1	2.72516617813	False	False
HNRNPL	2.71879162194	False	False
SDC2	2.71630384054	False	False
HDAC5	2.71579839683	False	False
PALLD	2.70137185031	True	True
SMARCA1	2.69236736856	False	False
COL9A1	2.6858595003	False	False
SLC6A2	2.67961943995	False	True
DECR1	2.67928815695	False	False
SLC9A3R2	2.67593653451	False	False
AANAT	2.6749920497	False	False
PIK3CG	2.67405476868	False	False
DEAF1	2.66890804992	False	False
C1orf116	2.66467281048	True	False
PPP2R2C	2.66269217557	False	False
FGFR4	2.66210672789	False	False
H2BC4	2.66100670659	False	False
NUP93	2.65742328818	False	False
CRHR2	2.65680158736	False	False
SIM2	2.65490502581	False	False
CFAP57	2.6498178441	False	False
DLGAP2	2.64819895511	False	False
MMP3	2.63044117949	False	False
DERL1	2.62295420986	False	False
EXOSC5	2.62152010925	False	False
FGF16	2.61346803986	False	False
F2	2.61261938449	False	False
SCARB2	2.60506526224	False	False
ATP13A2	2.6025842883	False	False
FOLH1	2.59948870309	False	False
ERP44	2.59910484947	False	False
DERL2	2.58701477017	False	False
ORC3	2.58227450175	False	False
NUAK2	2.57606410572	False	False
ELK3	2.56595737017	False	False
SOSTDC1	2.55879221077	False	False
EPS8	2.55742353076	False	False
NOD1	2.55267778877	False	False
GUSBP1	2.54990009157	False	False
PROC	2.54650958042	False	True
RANBP9	2.54581832097	False	False
MGARP	2.54428865719	False	False
CLIC1	2.5397064152	False	False
THY1	2.53970532215	False	False
MYOF	2.53852694803	False	False
DEF6	2.53659631174	False	False
CACNA1C	2.5361541886	False	False
S100A11	2.53344604983	False	False
CCDC50	2.53209038731	False	False
EEF1AKMT3	2.53023288452	False	False
HNRNPUL2	2.52784909828	False	False
METTL15	2.52766159843	False	False
CMTM3	2.52685474945	True	True
ANGPTL4	2.5221744233	False	False
COL16A1	2.5218421073	False	True
SNUPN	2.51840884059	False	False
GPR1	2.50711422558	False	False
MYL1	2.50642170149	False	False
ELAVL1	2.50309558402	False	False
CLPP	2.50210609209	False	False
TTLL5	2.50144890294	False	False
EDARADD	2.49433907328	False	False
CC2D1B	2.47990124788	False	False
MLC1	2.47565156641	False	False
SULT4A1	2.47184333191	False	False
INHBA	2.47154580121	False	False
MAGED4	2.4674861317	False	False
GFAP	2.46628570038	False	False
MRPL30	2.46517376292	False	False
GPI	2.46325427068	False	False
CIT	2.45669095032	False	False
ZNF566	2.45154148449	False	False
SGO1	2.44977871354	False	False
PRKACB	2.44294612665	False	False
POLK	2.42933879211	False	False
GATAD2A	2.4190164816	False	False
CELSR2	2.4175525141	False	False
TFAP4	2.41671503936	False	True
THBS1	2.41029147312	False	True
MMP9	2.40933136863	False	False
PTGER1	2.40063432238	False	False
ROBO2	2.39155300262	False	False
CREB3L2	2.37922638248	False	False
MAOA	2.37889280492	False	False
RHOQ	2.37763771456	False	False
HDAC2	2.37298412592	False	False
ADAM12	2.37279433623	False	True
TJAP1	2.36643292402	False	False
KLK3	2.34140897383	False	False
FAT1	2.33201949376	False	False
CTNNA1	2.32177419584	False	False
CREM	2.32177125318	False	False
ZNF281	2.31964161808	False	False
PCDH1	2.31938687594	False	False
HOXD10	2.31378840086	False	False
CTSG	2.30576687941	False	False
FGR	2.29529511794	False	False
PRKACA	2.29177535128	False	False
PNMA1	2.29032067862	False	False
PPP1CA	2.28609807899	False	False
SCPEP1	2.28501294326	False	False
BRAF	2.28183911218	False	False
COBL	2.28019537802	False	False
FNDC3B	2.27329812272	False	False
PELP1	2.26245598837	False	False
INSYN2A	2.26046178123	False	False
ALB	2.25706999506	False	False
PDIA3	2.25293390907	False	False
CAPNS1	2.23733691223	False	False
MPPED1	2.23639128159	False	False
KPNA1	2.23303924745	False	False
MAP2K7	2.219491947	False	False
VAMP8	2.21681207493	False	False
MAGED4B	2.21306982472	False	False
SMURF2	2.19908725132	False	False
HPX	2.19902414216	False	False
MYL6B	2.19837572425	False	False
CTSA	2.18886003962	False	False
JDP2	2.18302607033	False	False
PTK2	2.1786000001	False	False
ERF	2.17727822836	True	False
PDLIM2	2.17289242919	True	False
JAK1	2.1685131171	False	False
NOTCH2	2.16696351113	False	False
CD14	2.15798588906	False	False
CNN3	2.15598704264	False	False
SNHG29	2.15220105308	False	False
HIVEP3	2.14766387721	True	False
LINC00574	2.1443108128	False	False
BAIAP3	2.14147562167	False	False
HOMER2	2.13905475951	False	False
BAIAP2L1	2.1371410175	True	False
TTLL7	2.13461280106	False	False
PRMT1	2.13431477774	False	False
ANK3	2.1319373774	False	False
YIPF2	2.13186988995	False	False
CAPN1	2.13051060313	False	False
PAGE4	2.12618937188	False	False
KPTN	2.1248319802	False	False
SSX7	2.12308669491	False	False
SEPHS2	2.11733691697	False	False
AMY2B	2.11223412596	False	False
FASLG	2.10600756698	False	False
UBC	2.10301654176	True	False
TCL6	2.10233532757	False	False
PDGFC	2.09772747187	False	False
PLEKHH2	2.09299196796	False	False
VSTM4	2.07495807829	False	False
VAMP7	2.07167779978	False	False
ATP2B1	2.06142972099	False	False
PALB2	2.05995758298	False	False
ZMYM3	2.02686028014	True	False
