## Supplemental Table 12 for "Genomic signatures of the unjamming transition in compressed human bronchial epithelial cells"

### Flow central Clusters
1	2	3	4	5
RPH3AL	SMTN	SAMD4B	NDE1	GSTA2
ITGA8	PLXNA1	FBXO38	INPP5E	LGALS13
PSMC6	KRTAP12-4	ZNF138	MFN2	IL6
TM4SF1	FAM72A	FLNB	FBXO45	ZBTB34
YIPF6	STAG1	NBEAL1	DPH1	ADAM8
MAFA	PDS5A	FAM207A	KCNJ16	PLA2G3
ITGB5	RXRG	TKFC	LFNG	CLEC9A
PTPN13	ITGAV	VEZT	TRIB1	KCNK3
PLD2	PDS5B	ADAM19	NHLRC1	PPP1R1A
ZNF200	STAG2	VARS1	FGD6	ANO3
TGM5	EGR2	METAP2	CAMK1	ADAM28
PLXNB2	MAPK1	TXNIP	TTC19	FGF8
NFASC	CFAP20	LAPTM4B	ASCC2	FGF6
NRCAM	FERMT2	MACROH2A2	PF4	KCNK15
ANTXR2	DNAJB5	LACTB	PDGFA	C11orf65
LIN7A	GPC3	P2RY2	LGALS8	OMG
CNTFR	FZD2	APOC3	FOSB	FAM131A
CLCF1	FZD1	CUTA	MYCL	LNP1
DENND5B	LIFR	NPEPPS	GSTA1	MYO1A
HAPLN1	IL6ST	NNMT	BCAR1	INHBE
LEPROTL1	PABPC1	POLE	PIGN	CDH10
NCF4	GRK6	AHR	CWF19L1	METTL7A
ALOXE3	KRT5	ARHGAP10	TTC17	FAM83F
GRINA	FBN2	PNPLA2	SRM	FGF7
FZD5	ACTB	ANGPTL3	RXRB	GATA6
PTPRB	SFN	ADNP	POLD2	IL11RA
HPRT1	JUND	C6orf47	WASF2	ATP1B4
CNTF	MAPK4	PSIP1	ZNF267	GRHL2
LRRC57	TMEM132A	H3-5	ITPRIP	STAB2
FZD7	SOX10	SALL1	AGO2	OSM
ZC3H7A	RBM8A	ARAP1	MXD1	GABRR2
PCSK9	RNF185	IQCN	PLAGL1	H3C8
TJP1	FGF1	GULP1	NFE2L3	CNTN1
ZNF687	OTX1	SMG7	PANX1	PLA2G4C
TLR4	LIMK1	SERPINB6	SLC41A2	RIBC1
DDX54	SLC27A4	CHD4	SDAD1	CDH9
HES4	AKT1	HOXD13	ZDHHC2	ADARB2
CACNA1B	WNT3A	NDUFV3	PAK4	CLK4
EGFL7	DUSP7	MMP15	FUT3	CCDC17
SLC30A2	ATF3	LMNB2	CETN1	KLHL5
NBAS	RBL1	KRT72	DECR1	WNT2
CCDC91	ITGB6	NOP14	C1orf116	PLXNB1
MARCKSL1	PATJ	TEX10	PPP2R2C	MTG2
CYB5A	EGFR	HELLS	FGFR4	ADORA1
HBP1	KEL	BAZ1A	F2	RPS23
CIAPIN1	NEDD4L	PPIE	NUAK2	CLDN10
ERAP1	CEBPA	PEPD	ELK3	FAAH
FANCF	STX4	ZFR	CCDC50	IKZF4
SCYL2	SP1	KARS1	SNUPN	FGF4
TAB1	ITGB4	IARS1	GPR1	CASP5
CMSS1	PROCR	MYO5A	MYL1	SLC44A3
MUC1	ACTG2	DLX5	TTLL5	PTPRH
RUNX1	PACSIN2	ZZEF1	SGO1	CDX2
SLC30A1	FNTA	EFEMP1	POLK	USH2A
COMP	RBPMS2	HIPK3	RHOQ	SHROOM3
CYHR1	EP300	HNRNPL	PCDH1	FGF5
PLBD1	DIP2A	SMARCA1	ERF	ITPKA
CARD6	ITGB3	H2BC4	PDLIM2	NEURL1
ATOX1	TNF	SIM2	CNN3	PTPRR
DNAJC5	IKZF1	DERL1	HIVEP3	ARHGAP11A
SLC6A2	RASSF1	DERL2	BAIAP2L1	ZNF827
EXOSC5	IMPA2	ORC3		KCNK9
SCARB2	RETREG3	RANBP9		SAA1
ATP13A2	MME	THY1		SERPINE2
NOD1	TK1	HNRNPUL2		PSG3
CLIC1	WNT5B	METTL15		CELF3
MYOF	MAPK8	CLPP		C2orf50
CACNA1C	HDAC1	MLC1		MFNG
S100A11	SPP1	MAGED4		FBN1
COL16A1	GSK3B	GPI		CYP3A5
GATAD2A	CUL4B	PELP1		POTEKP
CREB3L2	NEDD9	KPNA1		SLC7A9
MAOA	YWHAG	VAMP8		ADGRE5
ADAM12	YES1	MYL6B		ZIC3
FAT1	TRIP13	CTSA		BORA
CREM	CTNNB1	VAMP7		MARCHF6
BRAF	SDC2			CTSK
PDIA3	HDAC5			GCNT1
MAP2K7	PALLD			KSR1
SMURF2	SLC9A3R2			TMEM241
	NUP93			SPIB
	EPS8			SPOCK2
	PROC			PTPN21
	CMTM3			KLF3
	ELAVL1			DDX42
	GFAP			LTC4S
	PRKACB			TMOD1
	TFAP4			PACSIN3
	THBS1			ZNF579
	HDAC2			CMKLR1
	CTNNA1			TLR6
	FGR			FIGLA
	PRKACA			DKKL1
	PNMA1			MSI1
	PPP1CA			ZBTB26
	FNDC3B			MS4A4A
	ALB			TSSK1B
	PTK2			ZNF513
	JAK1			P2RX4
	NOTCH2			FLT3LG
	PRMT1			HSPA12B
	ANK3			CLMN
	CAPN1			IRAG1
	FASLG			CALB1
	UBC			CPEB4
	ZMYM3			MATN2
				MYOT
				TMC6
				SEMA5B
				PROX1
				ZNF155
				NOVA1
				SEMA4F
				CLEC4M
				FTO
				F11
				GRIK1
				FGF17
				NFIA
				KCNMB2
				SLC7A7
				FRS2
				H3C3
				RFFL
				SPOPL
				USP29
				LTBP3
				FZD9
				ANP32C
				FCHSD1
				PLA2G12A
				POM121L8P
				METTL16
				HAVCR1
				NDRG2
				TJP3
				RIMBP3
				SH2D3C
				ENG
				RBP3
				PRDM5
				LRP1B
				WNT1
				PKP3
				PRR20C
				ZMYM5
				SUSD2
				RASAL3
				ABCG4
				SH3D21
				DGCR2
				GANC
				PRRX1
				ORM1
				MTMR1
				PRR14
				LPAL2
				ZNF431
				MED12L
				EXPH5
				ZKSCAN8
				CNKSR2
				TCTEX1D4
				SGPP1
				COL9A1
				AANAT
				PIK3CG
				DEAF1
				CRHR2
				CFAP57
				DLGAP2
				MMP3
				FGF16
				FOLH1
				ERP44
				SOSTDC1
				GUSBP1
				MGARP
				EEF1AKMT3
				ANGPTL4
				EDARADD
				CC2D1B
				SULT4A1
				INHBA
				MRPL30
				CIT
				ZNF566
				CELSR2
				MMP9
				PTGER1
				ROBO2
				TJAP1
				KLK3
				ZNF281
				HOXD10
				CTSG
				SCPEP1
				COBL
				INSYN2A
				CAPNS1
				MPPED1
				MAGED4B
				HPX
				JDP2
				CD14
				SNHG29
				LINC00574
				BAIAP3
				HOMER2
				TTLL7
				YIPF2
				PAGE4
				KPTN
				SSX7
				SEPHS2
				AMY2B
				TCL6
				PDGFC
				PLEKHH2
				VSTM4
				ATP2B1
				PALB2
