## Supplemental Table 13 for "Genomic signatures of the unjamming transition in compressed human bronchial epithelial cells"

### DE genes between asthma vs healthy donors at baseline conditions
ENSG	log2FoldChange	padj	Gene Symbol
ENSG00000273906	22.1770830136	3.02488741986e-10
ENSG00000232783	21.4286137943	1.46605761159e-09	FRG2FP
ENSG00000160221	5.83162326589	8.1170078832e-63	GATD3A
ENSG00000254851	5.3868062438	2.43188721232e-15
ENSG00000229921	4.7865726569	1.37919575266e-06	KIF25-AS1
ENSG00000260454	4.47639777366	0.000187482550044
ENSG00000102837	4.42011041283	0.000798927173816	OLFM4
ENSG00000243064	4.3830617948	3.9555420357e-05	ABCC13
ENSG00000125337	4.25232473527	0.000188242281472	KIF25
ENSG00000137968	3.97927492691	9.49475355082e-06	SLC44A5
ENSG00000241945	3.97323814262	1.6669811778e-52	PWP2
ENSG00000164266	3.95171120999	1.53827584253e-06	SPINK1
ENSG00000142178	3.93557981895	0.00300108006098	SIK1
ENSG00000166535	3.78592727008	2.08674935314e-06	A2ML1
ENSG00000156234	3.7602129073	1.06551236822e-06	CXCL13
ENSG00000203785	3.73430845501	0.000242612582672	SPRR2E
ENSG00000174145	3.71240578628	0.00173084347487	NWD2
ENSG00000249780	3.6834995551	0.0480602636351
ENSG00000170369	3.49514351172	0.00235720289076	CST2
ENSG00000233913	3.3795413102	9.77180492364e-05	RPL10P9
ENSG00000189001	3.29922847892	0.00419902476799	SBSN
ENSG00000170465	3.29155692928	1.56008317337e-07	KRT6C
ENSG00000263729	3.20610248579	0.00312236249447
ENSG00000230076	3.19615630939	0.00218575722929	RPL10P6
ENSG00000185904	3.18508727586	0.0294283062879	LINC00839
ENSG00000123610	3.16010134705	0.00833326757996	TNFAIP6
ENSG00000225790	3.08895972468	0.00311682868694
ENSG00000281474	3.02398012772	0.000110205217092
ENSG00000110203	3.0021083779	0.00624528174733	FOLR3
ENSG00000264204	2.97255685947	0.0482852228346	AGAP7P
ENSG00000231574	2.96623773731	2.43188721232e-15	LINC02015
ENSG00000143556	2.95858954049	4.24852456311e-05	S100A7
ENSG00000132854	2.94657788401	1.3375756353e-05	KANK4
ENSG00000140519	2.87444252932	7.81459852297e-05	RHCG
ENSG00000115414	2.86313497968	1.4704333032e-05	FN1
ENSG00000198092	2.85260254908	0.0086936691419	TMPRSS11F
ENSG00000167178	2.81393196943	0.0281499845192	ISLR2
ENSG00000203837	2.74312665014	0.000141826016	PNLIPRP3
ENSG00000177551	2.72711214853	1.7887127232e-10	NHLH2
ENSG00000182601	2.70393874174	0.00192971674232	HS3ST4
ENSG00000166473	2.62827133726	0.00551477268232	PKD1L2
ENSG00000112139	2.57582064722	7.42101060116e-10	MDGA1
ENSG00000166546	2.56951997906	4.24852456311e-05	BEAN1
ENSG00000184330	2.54667649014	0.000594174505875	S100A7A
ENSG00000187479	2.54378388884	0.0203627445611	C11orf96
ENSG00000179428	2.51643353437	0.000613520240371	IL6-AS1
ENSG00000141485	2.51610642273	0.000104642639682	SLC13A5
ENSG00000078098	2.50218559811	0.0383025601479	FAP
ENSG00000163221	2.45756245344	0.0020721488904	S100A12
ENSG00000230202	2.41851935279	0.00737139696897
ENSG00000148677	2.41573142807	0.00153045218312	ANKRD1
ENSG00000280966	2.40378118927	4.42027370374e-07
ENSG00000186832	2.40024954016	0.000110077629635	KRT16
ENSG00000278177	2.39505627023	0.00614312127621
ENSG00000109511	2.38686689954	1.87191355768e-05	ANXA10
ENSG00000100336	2.34379908584	0.000107636758421	APOL4
ENSG00000091513	2.33142130025	0.011389363901	TF
ENSG00000241106	2.32982205862	0.00030241369368	HLA-DOB
ENSG00000113430	2.3256428958	0.00100735703671	IRX4
ENSG00000185479	2.30853767747	8.43429641736e-06	KRT6B
ENSG00000258791	2.29862757268	0.0301960997297	LINC00520
ENSG00000187689	2.29358959842	2.4594052708e-07	AMTN
ENSG00000125735	2.26422936518	6.87736233477e-06	TNFSF14
ENSG00000181333	2.25658203787	0.0074780921566	HEPHL1
ENSG00000183098	2.24681161926	2.53098705334e-12	GPC6
ENSG00000158825	2.24459719064	0.00109968078026	CDA
ENSG00000169035	2.2334955653	0.0146634270254	KLK7
ENSG00000136244	2.22447829653	0.000502051770686	IL6
ENSG00000143520	2.22398974222	7.28078857721e-05	FLG2
ENSG00000204941	2.19950346276	0.00509851475671	PSG5
ENSG00000167755	2.19093378132	0.00453247897949	KLK6
ENSG00000019505	2.19093027897	0.0383966853466	SYT13
ENSG00000187498	2.17879614414	0.00157120689215	COL4A1
ENSG00000136688	2.16599866541	0.00192971674232	IL36G
ENSG00000167754	2.16524334253	0.0217557978222	KLK5
ENSG00000173597	2.13354181523	0.00534025099306	SULT1B1
ENSG00000237988	2.11682885467	2.98990604149e-09	OR2I1P
ENSG00000205922	2.10785465732	0.0154197292557
ENSG00000165799	2.08906153752	0.00128963192057	RNASE7
ENSG00000269495	2.0819176268	0.00534025099306
ENSG00000213886	2.0653562332	6.49307164325e-10	UBD
ENSG00000143546	2.06276832169	0.00030241369368	S100A8
ENSG00000196549	2.04759135858	0.00382066171996	MME
ENSG00000175874	1.95423866968	1.43598334119e-05	CREG2
ENSG00000231298	1.95297983609	0.00551390414906	MANCR
ENSG00000276980	1.87452946029	0.000294992853258
ENSG00000112837	1.87408176794	0.020320649033	TBX18
ENSG00000134871	1.86663800413	0.00335407525505	COL4A2
ENSG00000163207	1.83005033403	0.00278541557379	IVL
ENSG00000128510	1.81859800656	7.09409546448e-09	CPA4
ENSG00000196136	1.7875251084	0.00445628611758	SERPINA3
ENSG00000134755	1.78508162536	2.4594052708e-07	DSC2
ENSG00000101680	1.77532489971	0.000177439239946	LAMA1
ENSG00000138944	1.76134498696	0.0180911272747	SHISAL1
ENSG00000166793	1.73785814641	0.0328578460588	YPEL4
ENSG00000170989	1.73486368279	0.0244931863955	S1PR1
ENSG00000152137	1.72414171461	6.19881466324e-06	HSPB8
ENSG00000169436	1.71653188433	0.00451277738496	COL22A1
ENSG00000165181	1.67619072294	6.92564960959e-11	SHOC1
ENSG00000196353	1.66387017367	0.0174875947389	CPNE4
ENSG00000137673	1.66260473419	0.000125962713008	MMP7
ENSG00000182585	1.65623123151	0.000774389997867	EPGN
ENSG00000189056	1.64061136732	0.030408488458	RELN
ENSG00000242640	1.63429561571	1.37919575266e-06	RPS29P11
ENSG00000133710	1.62155071619	0.00173084347487	SPINK5
ENSG00000164125	1.59809789334	2.68883212699e-05	GASK1B
ENSG00000090339	1.5780280069	0.00173084347487	ICAM1
ENSG00000007306	1.57648841739	0.0226691016809	CEACAM7
ENSG00000177614	1.56148910924	0.0119680945294	PGBD5
ENSG00000143226	1.55291273182	0.0487079316911	FCGR2A
ENSG00000103034	1.5398853676	0.00261688465225	NDRG4
ENSG00000152377	1.53499416561	0.00141712823187	SPOCK1
ENSG00000258130	1.49439683221	0.000178871777231
ENSG00000257453	1.47235898982	0.00192971674232
ENSG00000148680	1.47096751921	0.00473235197747	HTR7
ENSG00000226738	1.45018949967	0.0486214379522
ENSG00000158125	1.43714303111	0.00190036821407	XDH
ENSG00000259342	1.41099951072	0.00111908205948
ENSG00000236915	1.40239595415	7.50057875738e-05	CLCA4-AS1
ENSG00000016602	1.38575497374	1.50164279664e-05	CLCA4
ENSG00000112276	1.3857391619	0.00239922612588	BVES
ENSG00000281194	1.38534124095	0.000106086336388
ENSG00000267607	1.38076111937	0.0219320179456
ENSG00000248429	1.36847924112	6.42646984022e-05	FAM198B-AS1
ENSG00000182326	1.35231502865	0.00123700655252	C1S
ENSG00000205420	1.34123737025	0.00030241369368	KRT6A
ENSG00000012171	1.33815757167	0.00192113764696	SEMA3B
ENSG00000112299	1.32691621985	0.00876037907539	VNN1
ENSG00000128578	1.31225645821	0.0021905489523	STRIP2
ENSG00000166920	1.26363577851	0.0137071342168	C15orf48
ENSG00000139289	1.25388820035	0.0383025601479	PHLDA1
ENSG00000271447	1.24735485878	0.00544129468839	MMP28
ENSG00000184371	1.24085256667	0.000696272176337	CSF1
ENSG00000259279	1.21347041968	0.00441190815864
ENSG00000136378	1.19666214535	2.05227548662e-05	ADAMTS7
ENSG00000119714	1.18715065968	0.00463460469609	GPR68
ENSG00000159403	1.17579481657	0.0334190359904	C1R
ENSG00000258955	1.17086049686	0.0244512714067	LINC00519
ENSG00000095587	1.16800713203	0.0086936691419	TLL2
ENSG00000179593	1.1673134355	0.016825106179	ALOX15B
ENSG00000129946	1.15666159397	0.0141041149125	SHC2
ENSG00000251381	1.15365592886	0.0106352593552	LINC00958
ENSG00000115221	1.14754025263	0.030520465628	ITGB6
ENSG00000125398	1.13983135556	0.0158793197605	SOX9
ENSG00000223551	1.13690954875	0.00425385125304	TMSB4XP4
ENSG00000130948	1.12805946773	0.0235911076414	HSD17B3
ENSG00000232855	1.11460153734	0.00300108006098
ENSG00000270792	1.11374982087	0.00101287565522
ENSG00000134757	1.09677580333	0.0222750518857	DSG3
ENSG00000168918	1.08673030715	0.0319183447359	INPP5D
ENSG00000137975	1.06853022439	0.00143175038412	CLCA2
ENSG00000142910	1.03501575383	0.0473587491838	TINAGL1
ENSG00000157551	1.0132351246	0.00278541557379	KCNJ15
ENSG00000168405	0.982723860437	0.0137071342168	CMAHP
ENSG00000140931	0.97216685827	0.0466273885922	CMTM3
ENSG00000134070	0.946162589473	0.0376941166496	IRAK2
ENSG00000074527	0.929632956893	0.0235702944841	NTN4
ENSG00000185736	-0.971438379877	0.00101287565522	ADARB2
ENSG00000214274	-1.02880252188	0.0129562283191	ANG
ENSG00000183508	-1.03399329176	0.00030241369368	TENT5C
ENSG00000169562	-1.05598246144	0.0137071342168	GJB1
ENSG00000108924	-1.0919387904	0.000242612582672	HLF
ENSG00000188039	-1.09927753348	0.0181771360235	NWD1
ENSG00000125999	-1.10156316457	0.00987201919024	BPIFB1
ENSG00000003989	-1.17025098481	0.0292657813665	SLC7A2
ENSG00000006534	-1.17752689244	0.0493232669544	ALDH3B1
ENSG00000274911	-1.23401873236	0.0383025601479
ENSG00000122420	-1.25950036579	0.00030241369368	PTGFR
ENSG00000184709	-1.29117221798	3.64065209626e-05	LRRC26
ENSG00000257588	-1.29793110259	0.00472088454448
ENSG00000236318	-1.30393616732	7.09409546448e-09
ENSG00000230629	-1.31120541158	0.00923701761405	RPS23P8
ENSG00000183844	-1.32854524221	0.00855120319382	FAM3B
ENSG00000142149	-1.3298866028	0.0137071342168	HUNK
ENSG00000043591	-1.36023080837	0.00682689867795	ADRB1
ENSG00000156049	-1.36893558691	0.000450719328413	GNA14
ENSG00000161905	-1.38247695499	2.76798718292e-05	ALOX15
ENSG00000182853	-1.39232920157	0.0219415789948	VMO1
ENSG00000131969	-1.4317889949	0.000424343718777	ABHD12B
ENSG00000178597	-1.43759437465	0.00859605256207	PSAPL1
ENSG00000228412	-1.44169917493	0.00101287565522	LNC-LBCS
ENSG00000265374	-1.44236003841	0.0180770389644	LINC01908
ENSG00000154537	-1.45413643318	0.011086836374
ENSG00000262097	-1.45872606042	7.15072413057e-05	LINC02185
ENSG00000096006	-1.53974042628	0.00440648730449	CRISP3
ENSG00000170011	-1.55043776401	0.00382066171996	MYRIP
ENSG00000184156	-1.55299790028	0.0292657813665	KCNQ3
ENSG00000238837	-1.56337293485	0.0442965328268	LINC02031
ENSG00000161055	-1.58501224838	7.10947422327e-07	SCGB3A1
ENSG00000197446	-1.6181731616	5.361000438e-06	CYP2F1
ENSG00000135374	-1.62747314461	2.29692136064e-18	ELF5
ENSG00000197408	-1.6621821914	0.000126723868998	CYP2B6
ENSG00000165084	-1.68508486978	0.0208915947938	C8orf34
ENSG00000162040	-1.70221628864	0.000170324146874	HS3ST6
ENSG00000087250	-1.72662612383	0.00287438560937	MT3
ENSG00000166825	-1.75226102698	0.00192113764696	ANPEP
ENSG00000186231	-1.77402615243	0.0233969566882	KLHL32
ENSG00000170482	-1.78685635104	0.000141826016	SLC23A1
ENSG00000225611	-1.79623377162	0.0348995538399	LINC02158
ENSG00000089692	-1.81919398267	0.0020122805502	LAG3
ENSG00000161798	-1.83810375026	2.76798718292e-05	AQP5
ENSG00000173610	-1.84023335725	0.00310487986885	UGT2A1
ENSG00000215023	-1.8746459458	1.09861085928e-07
ENSG00000154252	-1.87700083011	1.96539197582e-16	GAL3ST2
ENSG00000131771	-1.88184427272	0.0449974783693	PPP1R1B
ENSG00000154856	-1.89803677323	0.00734065447569	APCDD1
ENSG00000100012	-1.94389709444	0.000245087192474	SEC14L3
ENSG00000205231	-1.95240665561	0.00522501661426	TTLL10-AS1
ENSG00000184515	-1.97003408111	0.00624528174733	BEX5
ENSG00000146122	-1.98456212512	3.80650214734e-09	DAAM2
ENSG00000162571	-2.02641693868	0.00617683709556	TTLL10
ENSG00000206531	-2.05213064441	0.040719278316	CD200R1L
ENSG00000238185	-2.05505422439	0.00204565332761
ENSG00000235033	-2.05541528465	1.63273779826e-07	DAAM2-AS1
ENSG00000275676	-2.07000498395	0.0122794505892
ENSG00000175664	-2.07779716591	0.00819716549093	TEX26
ENSG00000275944	-2.09940216927	0.030520465628
ENSG00000039537	-2.15200099299	0.0205743041367	C6
ENSG00000223886	-2.15361962527	0.0173575196997
ENSG00000150175	-2.164298971	0.000436521042541	FRMPD2B
ENSG00000258752	-2.19055824672	0.0071374159828
ENSG00000244067	-2.19626089784	7.10348247208e-06	GSTA2
ENSG00000215018	-2.24065890668	0.00332994838865	COL28A1
ENSG00000007216	-2.26256149723	2.50513671634e-16	SLC13A2
ENSG00000228981	-2.27325283221	0.00392549130825
ENSG00000153930	-2.27377531392	0.0235594968135	ANKFN1
ENSG00000247699	-2.31258911556	0.0212023287987	FABP6-AS1
ENSG00000278763	-2.31527697687	0.0131394723556	FAM27B
ENSG00000263450	-2.3468112419	0.014974668162
ENSG00000237336	-2.36206007302	0.000822006899843
ENSG00000255446	-2.37682507617	0.000245087192474
ENSG00000203963	-2.38157107993	0.000242612582672	C1orf141
ENSG00000103472	-2.39837272638	0.0117936849783	RRN3P2
ENSG00000126861	-2.40039471235	0.00720944458784	OMG
ENSG00000149021	-2.41712553914	0.000133744299985	SCGB1A1
ENSG00000187905	-2.42015852432	4.2415874317e-05	LRRC74B
ENSG00000243543	-2.4545796284	7.75524994573e-05	WFDC6
ENSG00000224272	-2.55512956635	5.91699765613e-22
ENSG00000197838	-2.63189120713	2.21052330981e-06	CYP2A13
ENSG00000108932	-2.70922592311	7.1193974122e-06	SLC16A6
ENSG00000275431	-2.72068044247	0.00446063681103
ENSG00000204099	-2.96225055493	4.78967780943e-23	NEU4
ENSG00000149201	-2.99666219061	5.51734099342e-10	CCDC81
ENSG00000256995	-3.03344138471	6.19881466324e-06
ENSG00000205240	-3.05846698542	0.00206385598469	OR7E36P
ENSG00000184809	-3.37309353796	0.0148281264087	B3GALT5-AS1
ENSG00000260908	-3.49516833375	4.64476536441e-09
ENSG00000256321	-3.50926952304	0.00287438560937
ENSG00000093072	-3.75312995477	3.8594133073e-14	ADA2
ENSG00000205456	-3.80008375335	2.05227548662e-05	TP53TG3D
ENSG00000130600	-4.36660895055	3.62244673702e-10	H19
ENSG00000275266	-4.5902381212	2.25582401469e-06
ENSG00000166796	-5.47667839389	3.13251388906e-05	LDHC
