## Supplemental Table 14 for "Genomic signatures of the unjamming transition in compressed human bronchial epithelial cells"

### Common flow central genes mediating both DE genes at 3hrs post-pressure vs 24hrs pressure and DE genes at 3hrs post-pressure vs asthma at baseline
Gene Symbol	FCS 3hrs vs 24hrs	FCS 3hrs vs Asthma
GALNT15	7.76428193924	5.50260705537
TNFRSF12A	7.31361747521	5.0717863348
CFH	2.4514266696	2.04261075041
KRT72	10.1256589909	3.39323644199
HGFAC	3.17141160045	2.72472027909
RFTN1	2.30089154719	2.463943008
FLNB	4.28698568072	3.84641856783
JUND	5.66781919204	7.97041861451
YIPF2	6.7657722614	4.90637524622
KIAA0930	2.78390427637	4.02886200183
CD52	6.31501590892	4.62601480449
SERPINE2	6.31368161611	3.38847117413
FBLN2	2.8054993724	3.00607327389
MYL1	7.9172935569	12.4673856085
COL16A1	8.01674608392	9.36370341681
MAPK1	2.46543933655	2.66128480178
FN1	4.49721914068	5.38509088478
GLB1	7.55729080476	5.66139766387
AP2B1	3.04604556065	3.64850267411
TCHP	2.39857239316	2.40454905032
VEZT	10.7844513168	7.49265186357
TNFSF9	2.25020323545	6.14732016672
ATP13A1	4.82728282585	4.21339462659
ASCL2	2.42377625657	2.11697824244
ANTXR2	10.9540122353	11.8003021234
PSMG1	2.14253432053	3.48821171762
KRT83	3.77214174006	3.01487174778
IL10	2.09249661393	2.56507642399
MATN2	5.78666286226	4.21798084779
MMP9	9.68043215262	2.60809408377
SCARB2	4.39788765143	2.35866841881
SYNGR1	4.22759109449	4.14883748745
CAPNS1	2.86214447764	3.61125150273
CYB561D2	7.76396053038	5.52104030716
RPS13	3.1243634176	3.69373373022
BLNK	2.01802091882	2.28361917376
MOB3C	3.395158205	3.68570631647
PERM1	5.10080358438	4.20883950144
ADAM33	3.36909764786	3.33802995106
SLA2	3.04274845635	3.96341413768
ARHGDIB	4.18532633032	4.85536908207
MYOM2	4.03858000974	2.81812796083
C5orf46	7.37736906057	5.32290219462
SLC30A2	13.9097352728	6.744872376
TMEM107	2.99966155077	3.2393989527
MAPKBP1	2.15929942905	3.49934933986
SNCA	2.75853838674	4.98959452656
ZNF20	4.7803418871	3.37471479901
KLK3	4.05191661699	2.43577977925
CTSA	6.04765013338	4.5863397894
ITGAV	6.57681650487	3.82238677436
HNF4G	9.03398018901	7.1038222703
EMP3	5.12988816234	3.05221898363
ST13	3.3470260481	2.7734367072
CBX8	2.49468608241	2.73813275921
ADAM12	3.6312010914	3.80889437808
LCE3A	3.21514466826	2.72557800863
